# The pathognomonic FOXL2 C134W mutation alters DNA binding specificity

**DOI:** 10.1101/2020.03.20.984476

**Authors:** Annaïck Carles, Genny Trigo-Gonzalez, Rachelle Cao, S.-W. Grace Cheng, Michelle Moksa, Misha Bilenky, David G. Huntsman, Gregg B. Morin, Martin Hirst

**Affiliations:** Department of Microbiology and Immunology, Michael Smith Laboratories, University of British Columbia, Vancouver, British Columbia, V6T1Z4, Canada; Canada’s Michael Smith Genome Sciences Centre, BC Cancer, Vancouver, British Columbia, V5Z1L3, Canada; Department of Molecular Oncology, BC Cancer, Vancouver, British Columbia, V5Z 4E6, Canada; Department of Medical Genetics, University of British Columbia, Vancouver, British Columbia, V6H 3N1, Canada; Department of Pathology and Laboratory Medicine, University of British Columbia, Vancouver, British Columbia, V6T 2B5, Canada; Department of Obstetrics and Gynaecology, University of British Columbia, Vancouver, British Columbia, V6Z 2K8, Canada

**Author notes:** Correspondence (M.H.) and (G.B.M.).

## Abstract

The somatic missense point mutation c.402C>G (p.C134W) in the FOXL2 transcription factor is pathognomonic for adult-type granulosa cell tumours (AGCT) and a diagnostic marker for this tumour type. However, the molecular consequences of this mutation and its contribution to the mechanisms of AGCT pathogenesis remain unclear. To explore the mechanisms driving FOXL2^C134W^ pathogenicity we engineered V5-FOXL2^WT^ and V5-FOXL2^C134W^ inducible isogenic cell lines and performed ChIP-seq and transcriptome profiling. We found that FOXL2^C134W^ associates with the majority of the FOXL2 ^WT^ DNA elements as well as a large collection of unique elements genome-wide. We confirmed an altered DNA binding specificity for FOXL2^C134W^ *in vitro* and identified unique targets of FOXL2^C134W^ including *SLC35F2* whose expression increased sensitivity to YM155 in our model.

**Statement of Significance:** Mechanistic understanding of FOXL2^C134W^ induced regulatory state alterations drives discovery of a rationally designed therapeutic strategy.
