## Supplemental tables 1 to 3 for "The pathognomonic FOXL2 C134W mutation alters DNA binding specificity": Table_S2.xlsx

### Sheet: UP_WT_78
Ensembl_Gene_ID	Gene_symbol	Gene_description	Mean_RPKM_Define_induced_WT	Mean_RPKM_Define_induced_EV	Mean_FDR	Pubmed_ID_if_known_FOXL2_target
ENSG00000262323	AC009133.19	Uncharacterized_protein__[Source:UniProtKB/TrEMBL;Acc:C9JCJ5]	14.5698	6.49526	7.5e-07
ENSG00000131016	AKAP12	A_kinase_(PRKA)_anchor_protein_12_[Source:HGNC_Symbol;Acc:370]	107.412	68.0332	5e-06
ENSG00000165887	ANKRD2	ankyrin_repeat_domain_2_(stretch_responsive_muscle)_[Source:HGNC_Symbol;Acc:495]	6.92846	3.08894	7e-06
ENSG00000182492	BGN	biglycan_[Source:HGNC_Symbol;Acc:1044]	6.6463	4.02244	0.00048
ENSG00000203724	C1orf53	chromosome_1_open_reading_frame_53_[Source:HGNC_Symbol;Acc:30003]	8.27801	3.86658	6.5e-06
ENSG00000108691	CCL2	chemokine_(C-C_motif)_ligand_2_[Source:HGNC_Symbol;Acc:10618]	24.3214	14.9934	0.000219333
ENSG00000006606	CCL26	chemokine_(C-C_motif)_ligand_26_[Source:HGNC_Symbol;Acc:10625]	8.69286	4.94822	0.000126
ENSG00000110092	CCND1	cyclin_D1_[Source:HGNC_Symbol;Acc:1582]	30.1018	16.9745	0
ENSG00000174807	CD248	CD248_molecule,_endosialin_[Source:HGNC_Symbol;Acc:18219]	8.51666	4.15813	3.16667e-05
ENSG00000019582	CD74	CD74_molecule,_major_histocompatibility_complex,_class_II_invariant_chain_[Source:HGNC_Symbol;Acc:1697]	4.62222	2.12787	8.9e-05
ENSG00000048740	CELF2	CUGBP,_Elav-like_family_member_2_[Source:HGNC_Symbol;Acc:2550]	3.82009	1.63213	0.0001295
ENSG00000250479	CHCHD10	coiled-coil-helix-coiled-coil-helix_domain_containing_10_[Source:HGNC_Symbol;Acc:15559]	7.27704	2.77075	5.41667e-05
ENSG00000131873	CHSY1	chondroitin_sulfate_synthase_1_[Source:HGNC_Symbol;Acc:17198]	20.285	13.0694	0.0002905
ENSG00000159212	CLIC6	chloride_intracellular_channel_6_[Source:HGNC_Symbol;Acc:2065]	2.06547	0.603383	0.000468
ENSG00000105427	CNFN	cornifelin_[Source:HGNC_Symbol;Acc:30183]	5.88793	2.60341	1.4e-05
ENSG00000100368	CSF2RB	colony_stimulating_factor_2_receptor,_beta,_low-affinity_(granulocyte-macrophage)_[Source:HGNC_Symbol;Acc:2436]	0.664235	0.120233	0.0003425
ENSG00000118523	CTGF	connective_tissue_growth_factor_[Source:HGNC_Symbol;Acc:2500]	215.288	127.509	7.86e-05
ENSG00000109861	CTSC	cathepsin_C_[Source:HGNC_Symbol;Acc:2528]	18.4787	9.63333	6.3e-05
ENSG00000134762	DSC3	desmocollin_3_[Source:HGNC_Symbol;Acc:3037]	1.69146	0.470514	0.00013625
ENSG00000120129	DUSP1	dual_specificity_phosphatase_1_[Source:HGNC_Symbol;Acc:3064]	141.995	93.7982	0.0005355
ENSG00000162618	ELTD1	EGF,_latrophilin_and_seven_transmembrane_domain_containing_1_[Source:HGNC_Symbol;Acc:20822]	1.25453	0.252209	0.0001235
ENSG00000117525	F3	coagulation_factor_III_(thromboplastin,_tissue_factor)_[Source:HGNC_Symbol;Acc:3541]	85.1726	57.325	0.000373333
ENSG00000204442	FAM155A	family_with_sequence_similarity_155,_member_A_[Source:HGNC_Symbol;Acc:33877]	2.46643	0.657343	8e-06
ENSG00000161243	FBXO27	F-box_protein_27_[Source:HGNC_Symbol;Acc:18753]	1.56508	0.378668	0.000424
ENSG00000183770	FOXL2	forkhead_box_L2_[Source:HGNC_Symbol;Acc:1092]	153.248	21.1795	0
ENSG00000069482	GAL	galanin_prepropeptide_[Source:HGNC_Symbol;Acc:4114]	2.00961	0.464502	0.000129
ENSG00000162654	GBP4	guanylate_binding_protein_4_[Source:HGNC_Symbol;Acc:20480]	10.8848	4.11075	2.07143e-05
ENSG00000173221	GLRX	glutaredoxin_(thioltransferase)_[Source:HGNC_Symbol;Acc:4330]	10.6179	5.53972	5.05714e-05
ENSG00000138271	GPR87	G_protein-coupled_receptor_87_[Source:HGNC_Symbol;Acc:4538]	2.38899	0.723497	7.66667e-06
ENSG00000116157	GPX7	glutathione_peroxidase_7_[Source:HGNC_Symbol;Acc:4559]	5.84239	3.38306	0.000713667
ENSG00000135245	HILPDA	hypoxia_inducible_lipid_droplet-associated_[Source:HGNC_Symbol;Acc:28859]	7.86669	4.60963	0.0004325
ENSG00000181218	HIST3H2A	histone_cluster_3,_H2a_[Source:HGNC_Symbol;Acc:20507]	8.0693	2.3784	3.66667e-06
ENSG00000137965	IFI44	interferon-induced_protein_44_[Source:HGNC_Symbol;Acc:16938]	5.91977	2.50126	1.6e-05
ENSG00000150782	IL18	interleukin_18_(interferon-gamma-inducing_factor)_[Source:HGNC_Symbol;Acc:5986]	2.85598	1.03181	0.000138
ENSG00000125538	IL1B	interleukin_1,_beta_[Source:HGNC_Symbol;Acc:5992]	8.26998	4.33447	7.175e-05
ENSG00000148798	INA	internexin_neuronal_intermediate_filament_protein,_alpha_[Source:HGNC_Symbol;Acc:6057]	7.67221	4.6942	0.000544333
ENSG00000153487	ING1	inhibitor_of_growth_family,_member_1_[Source:HGNC_Symbol;Acc:6062]	11.3626	6.74603	0.000156667
ENSG00000187608	ISG15	ISG15_ubiquitin-like_modifier_[Source:HGNC_Symbol;Acc:4053]	84.8185	50.5424	5.05e-05
ENSG00000171345	KRT19	keratin_19_[Source:HGNC_Symbol;Acc:6436]	56.2301	35.3419	5.175e-05
ENSG00000135480	KRT7	keratin_7_[Source:HGNC_Symbol;Acc:6445]	16.8056	9.29337	2.2e-05
ENSG00000112769	LAMA4	laminin,_alpha_4_[Source:HGNC_Symbol;Acc:6484]	8.66938	4.57694	7.66667e-06
ENSG00000091136	LAMB1	laminin,_beta_1_[Source:HGNC_Symbol;Acc:6486]	36.6153	24.0724	1.4e-05
ENSG00000213626	LBH	limb_bud_and_heart_development_homolog_(mouse)_[Source:HGNC_Symbol;Acc:29532]	47.5807	24.2005	4.12857e-05
ENSG00000256671	LIMS3L	LIM_and_senescent_cell_antigen-like_domains_3-like_[Source:HGNC_Symbol;Acc:39941]	1.51189	0.232417	1.43333e-05
ENSG00000120279	MYCT1	myc_target_1_[Source:HGNC_Symbol;Acc:23172]	2.54348	0.945146	0.000332
ENSG00000130751	NPAS1	neuronal_PAS_domain_protein_1_[Source:HGNC_Symbol;Acc:7894]	8.52513	5.27288	0.000753667
ENSG00000123572	NRK	Nik_related_kinase_[Source:HGNC_Symbol;Acc:25391]	1.07436	0.208546	9.15e-05
ENSG00000083454	P2RX5	purinergic_receptor_P2X,_ligand-gated_ion_channel,_5_[Source:HGNC_Symbol;Acc:8536]	4.01981	1.75863	0.0001585
ENSG00000189184	PCDH18	protocadherin_18_[Source:HGNC_Symbol;Acc:14268]	1.61103	0.46222	0.000252667	25369636
ENSG00000247077	PGAM5	phosphoglycerate_mutase_family_member_5_[Source:HGNC_Symbol;Acc:28763]	24.4999	15.4715	9.05e-05
ENSG00000122861	PLAU	plasminogen_activator,_urokinase_[Source:HGNC_Symbol;Acc:9052]	11.2526	5.61736	3.75e-06	25369636
ENSG00000236334	PPIAL4G	peptidylprolyl_isomerase_A_(cyclophilin_A)-like_4G_[Source:HGNC_Symbol;Acc:33996]	2.31397	0.76779	0.0001425
ENSG00000010438	PRSS3	protease,_serine,_3_[Source:HGNC_Symbol;Acc:9486]	8.90031	4.58637	7.33333e-05
ENSG00000143106	PSMA5	proteasome_(prosome,_macropain)_subunit,_alpha_type,_5_[Source:HGNC_Symbol;Acc:9534]	27.0175	15.1985	9.4e-05
ENSG00000163661	PTX3	pentraxin_3,_long_[Source:HGNC_Symbol;Acc:9692]	4.12435	1.96962	0.000616667
ENSG00000172733	PURG	purine-rich_element_binding_protein_G_[Source:HGNC_Symbol;Acc:17930]	0.850672	0.135428	0.0001655
ENSG00000073008	PVR	poliovirus_receptor_[Source:HGNC_Symbol;Acc:9705]	51.3805	32.2702	7.66667e-06
ENSG00000162444	RBP7	retinol_binding_protein_7,_cellular_[Source:HGNC_Symbol;Acc:30316]	4.82229	2.04884	2e-06
ENSG00000117152	RGS4	regulator_of_G-protein_signaling_4_[Source:HGNC_Symbol;Acc:10000]	15.7174	6.77294	2e-06	25369636
ENSG00000115963	RND3	Rho_family_GTPase_3_[Source:HGNC_Symbol;Acc:671]	30.0062	20.1813	0.0003395
ENSG00000197956	S100A6	S100_calcium_binding_protein_A6_[Source:HGNC_Symbol;Acc:10496]	229.704	136.363	1.7e-05
ENSG00000168497	SDPR	serum_deprivation_response_[Source:HGNC_Symbol;Acc:10690]	52.1389	32.1538	9.2e-06
ENSG00000242550	SERPINB10	serpin_peptidase_inhibitor,_clade_B_(ovalbumin),_member_10_[Source:HGNC_Symbol;Acc:8942]	10.4298	4.85717	7.71667e-05
ENSG00000197632	SERPINB2	serpin_peptidase_inhibitor,_clade_B_(ovalbumin),_member_2_[Source:HGNC_Symbol;Acc:8584]	32.0375	14.2684	5.6e-05
ENSG00000116991	SIPA1L2	signal-induced_proliferation-associated_1_like_2_[Source:HGNC_Symbol;Acc:23800]	1.31886	0.323541	0.000477667
ENSG00000136158	SPRY2	sprouty_homolog_2_(Drosophila)_[Source:HGNC_Symbol;Acc:11270]	6.90831	3.66865	0.0005125
ENSG00000164647	STEAP1	six_transmembrane_epithelial_antigen_of_the_prostate_1_[Source:HGNC_Symbol;Acc:11378]	2.25971	0.630535	1.5e-05
ENSG00000172660	TAF15	TAF15_RNA_polymerase_II,_TATA_box_binding_protein_(TBP)-associated_factor,_68kDa_[Source:HGNC_Symbol;Acc:11547]	41.5348	26.8567	9.3e-05
ENSG00000136869	TLR4	toll-like_receptor_4_[Source:HGNC_Symbol;Acc:11850]	2.35849	0.718333	0.0001855
ENSG00000157111	TMEM171	transmembrane_protein_171_[Source:HGNC_Symbol;Acc:27031]	1.96213	0.449492	2.75e-05
ENSG00000136842	TMOD1	tropomodulin_1_[Source:HGNC_Symbol;Acc:11871]	1.65022	0.471695	0.000109	23029457
ENSG00000223551	TMSB4XP4	thymosin_beta_4,_X-linked_pseudogene_4_[Source:HGNC_Symbol;Acc:11886]	24.9812	16.2628	6.7e-05
ENSG00000180543	TSPYL5	TSPY-like_5_[Source:HGNC_Symbol;Acc:29367]	13.2582	8.02854	0.000222333
ENSG00000127824	TUBA4A	tubulin,_alpha_4a_[Source:HGNC_Symbol;Acc:12407]	10.2265	5.69923	0.0003635
ENSG00000122691	TWIST1	twist_homolog_1_(Drosophila)_[Source:HGNC_Symbol;Acc:12428]	7.9218	4.24981	4.16e-05
ENSG00000118640	VAMP8	vesicle-associated_membrane_protein_8_(endobrevin)_[Source:HGNC_Symbol;Acc:12647]	18.7056	10.0376	1e-06
ENSG00000134245	WNT2B	wingless-type_MMTV_integration_site_family,_member_2B_[Source:HGNC_Symbol;Acc:12781]	5.20734	2.2866	2.66667e-06
ENSG00000196081	ZNF724P	zinc_finger_protein_724,_pseudogene_[Source:HGNC_Symbol;Acc:32460]	6.33722	3.41664	0.0001585

### Sheet: UP_MUT_86
Ensembl_Gene_ID	Gene_symbol	Gene_description	Mean_RPKM_Define_induced_MT	Mean_RPKM_Define_induced_EV	Mean_FDR
ENSG00000262323	AC009133.19	Uncharacterized_protein__[Source:UniProtKB/TrEMBL;Acc:C9JCJ5]	10.4916	5.97063	0.0001535
ENSG00000257207	AC108938.5	LIM_and_senescent_cell_antigen-like-containing_domain_protein_3;_LIM_and_senescent_cell_antigen-like-containing_domain_protein_3-like;_Uncharacterized_protein;_cDNA_FLJ59124,_highly_similar_to_Particularly_interesting_newCys-His_protein;_cDNA,_FLJ79109,_highly_similar_to_Particularly_interesting_newCys-His_protein__[Source:UniProtKB/TrEMBL;Acc:B4DPH6]	2.10049	0.295297	0
ENSG00000139211	AMIGO2	adhesion_molecule_with_Ig-like_domain_2_[Source:HGNC_Symbol;Acc:24073]	6.35697	3.21253	2.7e-05
ENSG00000078053	AMPH	amphiphysin_[Source:HGNC_Symbol;Acc:471]	1.24424	0.294792	2.63333e-05
ENSG00000130203	APOE	apolipoprotein_E_[Source:HGNC_Symbol;Acc:613]	1.99507	0.535437	0.0002132
ENSG00000100342	APOL1	apolipoprotein_L,_1_[Source:HGNC_Symbol;Acc:618]	15.9917	9.50282	1.4e-05
ENSG00000221963	APOL6	apolipoprotein_L,_6_[Source:HGNC_Symbol;Acc:14870]	9.5754	5.2998	0.00013375
ENSG00000070669	ASNS	asparagine_synthetase_(glutamine-hydrolyzing)_[Source:HGNC_Symbol;Acc:753]	11.5506	6.63246	0.0001645
ENSG00000185825	BCAP31	B-cell_receptor-associated_protein_31_[Source:HGNC_Symbol;Acc:16695]	48.7996	36.2877	0.000329333
ENSG00000182492	BGN	biglycan_[Source:HGNC_Symbol;Acc:1044]	7.52499	3.80191	0.000145571
ENSG00000134508	CABLES1	Cdk5_and_Abl_enzyme_substrate_1_[Source:HGNC_Symbol;Acc:25097]	6.25383	3.81348	0.000332286
ENSG00000110092	CCND1	cyclin_D1_[Source:HGNC_Symbol;Acc:1582]	27.479	17.8621	0.000345
ENSG00000174807	CD248	CD248_molecule,_endosialin_[Source:HGNC_Symbol;Acc:18219]	8.08241	4.10663	2.78571e-05
ENSG00000048740	CELF2	CUGBP,_Elav-like_family_member_2_[Source:HGNC_Symbol;Acc:2550]	3.65702	1.87456	0.000202
ENSG00000250479	CHCHD10	coiled-coil-helix-coiled-coil-helix_domain_containing_10_[Source:HGNC_Symbol;Acc:15559]	6.41493	2.73407	2.41429e-05
ENSG00000174343	CHRNA9	cholinergic_receptor,_nicotinic,_alpha_9_(neuronal)_[Source:HGNC_Symbol;Acc:14079]	0.406942	0.0570197	7.08571e-05
ENSG00000131873	CHSY1	chondroitin_sulfate_synthase_1_[Source:HGNC_Symbol;Acc:17198]	19.8144	13.1123	0.00014225
ENSG00000160161	CILP2	cartilage_intermediate_layer_protein_2_[Source:HGNC_Symbol;Acc:24213]	0.855458	0.195136	0.000184333
ENSG00000159212	CLIC6	chloride_intracellular_channel_6_[Source:HGNC_Symbol;Acc:2065]	1.77423	0.591859	0.000356333
ENSG00000148842	CNNM2	cyclin_M2_[Source:HGNC_Symbol;Acc:103]	13.5329	9.02967	0.000634
ENSG00000100368	CSF2RB	colony_stimulating_factor_2_receptor,_beta,_low-affinity_(granulocyte-macrophage)_[Source:HGNC_Symbol;Acc:2436]	0.970462	0.141748	1.90833e-05
ENSG00000118523	CTGF	connective_tissue_growth_factor_[Source:HGNC_Symbol;Acc:2500]	250.119	118.802	0
ENSG00000143387	CTSK	cathepsin_K_[Source:HGNC_Symbol;Acc:2536]	5.4825	2.73475	4e-05
ENSG00000165617	DACT1	dapper,_antagonist_of_beta-catenin,_homolog_1_(Xenopus_laevis)_[Source:HGNC_Symbol;Acc:17748]	11.532	5.36126	1.81818e-06
ENSG00000134762	DSC3	desmocollin_3_[Source:HGNC_Symbol;Acc:3037]	1.65932	0.476119	0.000131111
ENSG00000115380	EFEMP1	EGF_containing_fibulin-like_extracellular_matrix_protein_1_[Source:HGNC_Symbol;Acc:3218]	93.0031	62.2224	0.00027075
ENSG00000138080	EMILIN1	elastin_microfibril_interfacer_1_[Source:HGNC_Symbol;Acc:19880]	11.8095	7.24181	0.00032725
ENSG00000164251	F2RL1	coagulation_factor_II_(thrombin)_receptor-like_1_[Source:HGNC_Symbol;Acc:3538]	5.16192	2.1615	1.6e-06
ENSG00000198444	F8A2	coagulation_factor_VIII-associated_2_[Source:HGNC_Symbol;Acc:31849]	7.52123	4.44116	0.000126667
ENSG00000185990	F8A3	coagulation_factor_VIII-associated_3_[Source:HGNC_Symbol;Acc:31850]	5.97426	3.23687	0.000305
ENSG00000162894	FAIM3	Fas_apoptotic_inhibitory_molecule_3_[Source:HGNC_Symbol;Acc:14315]	1.60752	0.544409	0.000376
ENSG00000204442	FAM155A	family_with_sequence_similarity_155,_member_A_[Source:HGNC_Symbol;Acc:33877]	1.81832	0.638573	0.000185667
ENSG00000183770	FOXL2	forkhead_box_L2_[Source:HGNC_Symbol;Acc:1092]	151.725	20.173	0
ENSG00000177283	FZD8	frizzled_family_receptor_8_[Source:HGNC_Symbol;Acc:4046]	1.75168	0.610779	0.000151
ENSG00000162654	GBP4	guanylate_binding_protein_4_[Source:HGNC_Symbol;Acc:20480]	9.0057	3.51331	1.44286e-05
ENSG00000130513	GDF15	growth_differentiation_factor_15_[Source:HGNC_Symbol;Acc:30142]	3.89365	1.44161	2.86e-05
ENSG00000131459	GFPT2	glutamine-fructose-6-phosphate_transaminase_2_[Source:HGNC_Symbol;Acc:4242]	11.2557	6.61906	1.71429e-05
ENSG00000138271	GPR87	G_protein-coupled_receptor_87_[Source:HGNC_Symbol;Acc:4538]	2.35665	0.716454	1.4e-05
ENSG00000065621	GSTO2	glutathione_S-transferase_omega_2_[Source:HGNC_Symbol;Acc:23064]	0.318057	0.0386697	0.000158667
ENSG00000145736	GTF2H2	general_transcription_factor_IIH,_polypeptide_2,_44kDa_[Source:HGNC_Symbol;Acc:4656]	1.47961	0.526128	0.00036075
ENSG00000180596	HIST1H2BC	histone_cluster_1,_H2bc_[Source:HGNC_Symbol;Acc:4757]	2.23098	0.673851	5.33333e-05
ENSG00000181218	HIST3H2A	histone_cluster_3,_H2a_[Source:HGNC_Symbol;Acc:20507]	5.64769	2.19164	4.5e-06
ENSG00000204252	HLA-DOA	major_histocompatibility_complex,_class_II,_DO_alpha_[Source:HGNC_Symbol;Acc:4936]	0.64478	0.166934	0.000438
ENSG00000160207	HSF2BP	heat_shock_transcription_factor_2_binding_protein_[Source:HGNC_Symbol;Acc:5226]	1.69699	0.644974	0.00034675
ENSG00000166033	HTRA1	HtrA_serine_peptidase_1_[Source:HGNC_Symbol;Acc:9476]	16.5115	6.31273	8e-06
ENSG00000153487	ING1	inhibitor_of_growth_family,_member_1_[Source:HGNC_Symbol;Acc:6062]	9.41864	6.17433	0.000476667
ENSG00000105655	ISYNA1	inositol-3-phosphate_synthase_1_[Source:HGNC_Symbol;Acc:29821]	9.54152	6.29269	0.0008975
ENSG00000101384	JAG1	jagged_1_[Source:HGNC_Symbol;Acc:6188]	5.03609	2.81392	9.65e-05
ENSG00000091136	LAMB1	laminin,_beta_1_[Source:HGNC_Symbol;Acc:6486]	37.8667	24.8573	4.34e-05
ENSG00000213626	LBH	limb_bud_and_heart_development_homolog_(mouse)_[Source:HGNC_Symbol;Acc:29532]	45.3674	24.2275	1.11818e-05
ENSG00000256671	LIMS3L	LIM_and_senescent_cell_antigen-like_domains_3-like_[Source:HGNC_Symbol;Acc:39941]	1.72246	0.217744	0
ENSG00000163827	LRRC2	leucine_rich_repeat_containing_2_[Source:HGNC_Symbol;Acc:14676]	3.75296	1.68876	2.33333e-05
ENSG00000153714	LURAP1L	leucine_rich_adaptor_protein_1-like_[Source:HGNC_Symbol;Acc:31452]	6.31454	3.69908	7.33333e-05
ENSG00000164430	MB21D1	Mab-21_domain_containing_1_[Source:HGNC_Symbol;Acc:21367]	4.41978	2.62433	0.000502333
ENSG00000110492	MDK	midkine_(neurite_growth-promoting_factor_2)_[Source:HGNC_Symbol;Acc:6972]	3.92793	1.9035	8.825e-05
ENSG00000183496	MEX3B	mex-3_homolog_B_(C._elegans)_[Source:HGNC_Symbol;Acc:25297]	5.64557	3.02989	0.0001246
ENSG00000053372	MRTO4	mRNA_turnover_4_homolog_(S._cerevisiae)_[Source:HGNC_Symbol;Acc:18477]	36.0132	25.8856	0.000183
ENSG00000203827	NBPF16	neuroblastoma_breakpoint_family,_member_16_[Source:HGNC_Symbol;Acc:31996]	7.59383	3.14422	0
ENSG00000158806	NPM2	nucleophosmin/nucleoplasmin_2_[Source:HGNC_Symbol;Acc:7930]	0.630249	0.094768	0.000128
ENSG00000159899	NPR2	natriuretic_peptide_receptor_B/guanylate_cyclase_B_(atrionatriuretic_peptide_receptor_B)_[Source:HGNC_Symbol;Acc:7944]	8.19313	5.30665	0.000544667
ENSG00000123572	NRK	Nik_related_kinase_[Source:HGNC_Symbol;Acc:25391]	1.19578	0.232256	4.96667e-05
ENSG00000083454	P2RX5	purinergic_receptor_P2X,_ligand-gated_ion_channel,_5_[Source:HGNC_Symbol;Acc:8536]	3.64263	1.837	5.925e-05
ENSG00000247077	PGAM5	phosphoglycerate_mutase_family_member_5_[Source:HGNC_Symbol;Acc:28763]	22.2504	14.9956	3.83333e-05
ENSG00000122861	PLAU	plasminogen_activator,_urokinase_[Source:HGNC_Symbol;Acc:9052]	11.7526	5.57394	1e-06
ENSG00000139174	PRICKLE1	prickle_homolog_1_(Drosophila)_[Source:HGNC_Symbol;Acc:17019]	5.31733	3.16084	0.0003034
ENSG00000073008	PVR	poliovirus_receptor_[Source:HGNC_Symbol;Acc:9705]	45.8661	32.3291	0.0004776
ENSG00000116741	RGS2	regulator_of_G-protein_signaling_2,_24kDa_[Source:HGNC_Symbol;Acc:9998]	0.629489	0.124545	0.000247333
ENSG00000072422	RHOBTB1	Rho-related_BTB_domain_containing_1_[Source:HGNC_Symbol;Acc:18738]	5.19152	2.47224	3.88e-05
ENSG00000264278	RP11-162A12.2	NULL	1.14194	0.253028	0.0002965
ENSG00000250349	RP5-972B16.2	Uncharacterized_protein;_cDNA_FLJ59144,_highly_similar_to_Tetraspanin-7__[Source:UniProtKB/TrEMBL;Acc:B4E171]	2.02097	0.599534	9.23333e-05
ENSG00000170989	S1PR1	sphingosine-1-phosphate_receptor_1_[Source:HGNC_Symbol;Acc:3165]	22.2017	12.9755	9.54545e-06
ENSG00000151967	SCHIP1	schwannomin_interacting_protein_1_[Source:HGNC_Symbol;Acc:15678]	3.54837	1.93617	0.000292333
ENSG00000242550	SERPINB10	serpin_peptidase_inhibitor,_clade_B_(ovalbumin),_member_10_[Source:HGNC_Symbol;Acc:8942]	9.13253	4.82445	7.55e-05
ENSG00000197632	SERPINB2	serpin_peptidase_inhibitor,_clade_B_(ovalbumin),_member_2_[Source:HGNC_Symbol;Acc:8584]	22.8985	14.0986	5.23333e-05
ENSG00000110660	SLC35F2	solute_carrier_family_35,_member_F2_[Source:HGNC_Symbol;Acc:23615]	17.3362	11.4335	0.000274
ENSG00000124766	SOX4	SRY_(sex_determining_region_Y)-box_4_[Source:HGNC_Symbol;Acc:11200]	10.6826	4.85154	1.45455e-05
ENSG00000102359	SRPX2	sushi-repeat_containing_protein,_X-linked_2_[Source:HGNC_Symbol;Acc:30668]	8.33959	4.98247	0.0002418
ENSG00000149418	ST14	suppression_of_tumorigenicity_14_(colon_carcinoma)_[Source:HGNC_Symbol;Acc:11344]	0.337594	0	2.5e-07
ENSG00000164647	STEAP1	six_transmembrane_epithelial_antigen_of_the_prostate_1_[Source:HGNC_Symbol;Acc:11378]	2.4094	0.62061	6.66667e-07
ENSG00000136869	TLR4	toll-like_receptor_4_[Source:HGNC_Symbol;Acc:11850]	2.5199	0.82081	0.000131167
ENSG00000136842	TMOD1	tropomodulin_1_[Source:HGNC_Symbol;Acc:11871]	3.53856	0.697258	0
ENSG00000180543	TSPYL5	TSPY-like_5_[Source:HGNC_Symbol;Acc:29367]	12.9598	7.79411	0.0001418
ENSG00000127824	TUBA4A	tubulin,_alpha_4a_[Source:HGNC_Symbol;Acc:12407]	9.18667	5.4506	0.0001236
ENSG00000118640	VAMP8	vesicle-associated_membrane_protein_8_(endobrevin)_[Source:HGNC_Symbol;Acc:12647]	16.5255	9.59711	9e-06
ENSG00000134086	VHL	von_Hippel-Lindau_tumor_suppressor,_E3_ubiquitin_protein_ligase_[Source:HGNC_Symbol;Acc:12687]	17.5172	11.9017	0.000417
ENSG00000170044	ZPLD1	zona_pellucida-like_domain_containing_1_[Source:HGNC_Symbol;Acc:27022]	0.859628	0.141232	0.00018275

### Sheet: DN_WT_89
Ensembl_Gene_ID	Gene_symbol	Gene_description	Mean_RPKM_Define_induced_WT	Mean_RPKM_Define_induced_EV	Mean_FDR	Pubmed_ID_if_known_FOXL2_target
ENSG00000266728	AC015688.3	NULL	8.47214	18.7595	1e-06
ENSG00000229377	AC016757.1	NULL	3.21171	6.81783	0.000194833
ENSG00000238035	AC138035.2	Uncharacterized_protein__[Source:UniProtKB/TrEMBL;Acc:C9J4L2]	0.554097	2.35957	2e-06
ENSG00000107796	ACTA2	actin,_alpha_2,_smooth_muscle,_aorta_[Source:HGNC_Symbol;Acc:130]	51.307	98.3867	6.35e-05
ENSG00000075340	ADD2	adducin_2_(beta)_[Source:HGNC_Symbol;Acc:244]	0.309559	1.19939	0.00026225
ENSG00000164236	ANKRD33B	ankyrin_repeat_domain_33B_[Source:HGNC_Symbol;Acc:35240]	2.05914	5.11258	0.000124
ENSG00000156381	ANKRD9	ankyrin_repeat_domain_9_[Source:HGNC_Symbol;Acc:20096]	6.06951	10.447	0.0001735
ENSG00000180389	ATP5EP2	ATP_synthase,_H+_transporting,_mitochondrial_F1_complex,_epsilon_subunit_pseudogene_2_[Source:HGNC_Symbol;Acc:34026]	1.09916	3.24814	2.15e-05
ENSG00000168398	BDKRB2	bradykinin_receptor_B2_[Source:HGNC_Symbol;Acc:1030]	1.79059	4.82947	9.26667e-05
ENSG00000224420	C19orf76	chromosome_19_open_reading_frame_76_[Source:HGNC_Symbol;Acc:27293]	1.13921	3.85032	2.82e-05
ENSG00000131094	C1QL1	complement_component_1,_q_subcomponent-like_1_[Source:HGNC_Symbol;Acc:24182]	18.01	29.227	0.000146833
ENSG00000244731	C4A	complement_component_4A_(Rodgers_blood_group)_[Source:HGNC_Symbol;Acc:1323]	1.4191	3.59335	0.00020925
ENSG00000224389	C4B	complement_component_4B_(Chido_blood_group)_[Source:HGNC_Symbol;Acc:1324]	1.34207	3.57005	0.0001366
ENSG00000197405	C5AR1	complement_component_5a_receptor_1_[Source:HGNC_Symbol;Acc:1338]	0.0599455	1.07678	1e-06
ENSG00000221821	C6orf226	chromosome_6_open_reading_frame_226_[Source:HGNC_Symbol;Acc:34431]	3.0478	7.74498	1.25e-06
ENSG00000255394	C8orf49	chromosome_8_open_reading_frame_49_[Source:HGNC_Symbol;Acc:32200]	1.57562	3.85208	9.55e-05
ENSG00000147883	CDKN2B	cyclin-dependent_kinase_inhibitor_2B_(p15,_inhibits_CDK4)_[Source:HGNC_Symbol;Acc:1788]	6.1156	10.5634	0.000401	25369636
ENSG00000147400	CETN2	centrin,_EF-hand_protein,_2_[Source:HGNC_Symbol;Acc:1867]	20.2343	29.9329	0.000105
ENSG00000166250	CLMP	CXADR-like_membrane_protein_[Source:HGNC_Symbol;Acc:24039]	18.4927	31.8876	0.00039
ENSG00000168542	COL3A1	collagen,_type_III,_alpha_1_[Source:HGNC_Symbol;Acc:2201]	99.3162	172.162	7.7e-05
ENSG00000163359	COL6A3	collagen,_type_VI,_alpha_3_[Source:HGNC_Symbol;Acc:2213]	24.8873	39.735	0.000281
ENSG00000107562	CXCL12	chemokine_(C-X-C_motif)_ligand_12_[Source:HGNC_Symbol;Acc:10672]	3.0736	9.46237	7.5e-07	25369636
ENSG00000168209	DDIT4	DNA-damage-inducible_transcript_4_[Source:HGNC_Symbol;Acc:24944]	25.098	43.0674	0.0001185
ENSG00000162733	DDR2	discoidin_domain_receptor_tyrosine_kinase_2_[Source:HGNC_Symbol;Acc:2731]	28.936	46.7476	0.0005505
ENSG00000146966	DENND2A	DENN/MADD_domain_containing_2A_[Source:HGNC_Symbol;Acc:22212]	5.73509	10.5301	0.0002355
ENSG00000197102	DYNC1H1	dynein,_cytoplasmic_1,_heavy_chain_1_[Source:HGNC_Symbol;Acc:2961]	51.8161	83.0529	0.000314
ENSG00000169242	EFNA1	ephrin-A1_[Source:HGNC_Symbol;Acc:3221]	1.24092	3.21464	0.00014
ENSG00000174196	FAM21D	family_with_sequence_similarity_21,_member_D_[Source:HGNC_Symbol;Acc:23418]	6.90929	12.7826	0.00021
ENSG00000168672	FAM84B	family_with_sequence_similarity_84,_member_B_[Source:HGNC_Symbol;Acc:24166]	5.1908	9.47787	0.000189
ENSG00000176692	FOXC2	forkhead_box_C2_(MFH-1,_mesenchyme_forkhead_1)_[Source:HGNC_Symbol;Acc:3801]	2.73544	5.73202	8.83333e-05
ENSG00000103241	FOXF1	forkhead_box_F1_[Source:HGNC_Symbol;Acc:3809]	2.09103	4.24188	0.0001095
ENSG00000183086	GATSL1	GATS_protein-like_1_[Source:HGNC_Symbol;Acc:37072]	2.02269	6.23273	1.05e-05
ENSG00000125965	GDF5	growth_differentiation_factor_5_[Source:HGNC_Symbol;Acc:4220]	5.70517	12.2689	5.62e-05
ENSG00000102886	GDPD3	glycerophosphodiester_phosphodiesterase_domain_containing_3_[Source:HGNC_Symbol;Acc:28638]	0.282442	1.16022	0.0001275
ENSG00000167191	GPRC5B	G_protein-coupled_receptor,_family_C,_group_5,_member_B_[Source:HGNC_Symbol;Acc:13308]	20.0465	33.0731	0.000357
ENSG00000103145	HCFC1R1	host_cell_factor_C1_regulator_1_(XPO1_dependent)_[Source:HGNC_Symbol;Acc:21198]	41.0897	69.2491	2e-06
ENSG00000124693	HIST1H3B	histone_cluster_1,_H3b_[Source:HGNC_Symbol;Acc:4776]	0.394921	2.23077	1.5e-06
ENSG00000256018	HIST1H3G	histone_cluster_1,_H3g_[Source:HGNC_Symbol;Acc:4772]	0.847665	2.52786	0.0003245
ENSG00000203813	HIST1H3H	histone_cluster_1,_H3h_[Source:HGNC_Symbol;Acc:4775]	2.56191	6.37307	8.67143e-05
ENSG00000203852	HIST2H3A	histone_cluster_2,_H3a_[Source:HGNC_Symbol;Acc:20505]	0	0.774711	2.7e-05
ENSG00000120068	HOXB8	homeobox_B8_[Source:HGNC_Symbol;Acc:5119]	0.351925	1.63795	9.83333e-05
ENSG00000170689	HOXB9	homeobox_B9_[Source:HGNC_Symbol;Acc:5120]	2.42716	9.87208	0
ENSG00000123364	HOXC13	homeobox_C13_[Source:HGNC_Symbol;Acc:5125]	0.0896925	0.890875	2.2e-05
ENSG00000142798	HSPG2	heparan_sulfate_proteoglycan_2_[Source:HGNC_Symbol;Acc:5273]	33.4193	66.4615	6.85714e-06
ENSG00000184995	IFNE	interferon,_epsilon_[Source:HGNC_Symbol;Acc:18163]	0.0555883	0.755953	0.000130667
ENSG00000163083	INHBB	inhibin,_beta_B_[Source:HGNC_Symbol;Acc:6067]	2.96722	6.12376	9.16667e-05	23029457
ENSG00000130522	JUND	jun_D_proto-oncogene_[Source:HGNC_Symbol;Acc:6206]	58.2714	86.7227	8.25e-05
ENSG00000178342	KCNG2	potassium_voltage-gated_channel,_subfamily_G,_member_2_[Source:HGNC_Symbol;Acc:6249]	0.160616	0.838723	3.45e-05
ENSG00000103888	KIAA1199	KIAA1199_[Source:HGNC_Symbol;Acc:29213]	50.5087	99.2508	2e-06
ENSG00000138944	KIAA1644	KIAA1644_[Source:HGNC_Symbol;Acc:29335]	2.58116	5.23461	0.000117
ENSG00000136826	KLF4	Kruppel-like_factor_4_(gut)_[Source:HGNC_Symbol;Acc:6348]	3.35643	9.46479	3.33333e-06
ENSG00000101680	LAMA1	laminin,_alpha_1_[Source:HGNC_Symbol;Acc:6481]	10.435	18.1214	0.000351
ENSG00000130702	LAMA5	laminin,_alpha_5_[Source:HGNC_Symbol;Acc:6485]	3.89523	7.61448	0.0001415	23029457
ENSG00000129038	LOXL1	lysyl_oxidase-like_1_[Source:HGNC_Symbol;Acc:6665]	33.6849	50.7977	9.65e-05
ENSG00000144749	LRIG1	leucine-rich_repeats_and_immunoglobulin-like_domains_1_[Source:HGNC_Symbol;Acc:17360]	8.77777	14.1755	0.000186667
ENSG00000123384	LRP1	low_density_lipoprotein_receptor-related_protein_1_[Source:HGNC_Symbol;Acc:6692]	22.1865	40.206	8.05714e-05
ENSG00000167548	MLL2	myeloid/lymphoid_or_mixed-lineage_leukemia_2_[Source:HGNC_Symbol;Acc:7133]	5.78048	11.7313	0.000170667
ENSG00000087245	MMP2	matrix_metallopeptidase_2_(gelatinase_A,_72kDa_gelatinase,_72kDa_type_IV_collagenase)_[Source:HGNC_Symbol;Acc:7166]	12.7066	21.0484	0.0002285
ENSG00000101825	MXRA5	matrix-remodelling_associated_5_[Source:HGNC_Symbol;Acc:7539]	1.854	5.43725	1e-06
ENSG00000163386	NBPF10	neuroblastoma_breakpoint_family,_member_10_[Source:HGNC_Symbol;Acc:31992]	6.92823	15.0813	0.000133
ENSG00000149294	NCAM1	neural_cell_adhesion_molecule_1_[Source:HGNC_Symbol;Acc:7656]	0.2905	1.33354	0.000161
ENSG00000145934	ODZ2	odz,_odd_Oz/ten-m_homolog_2_(Drosophila)_[Source:HGNC_Symbol;Acc:29943]	3.74187	7.36608	0.0001425
ENSG00000160781	PAQR6	progestin_and_adipoQ_receptor_family_member_VI_[Source:HGNC_Symbol;Acc:30132]	0.385367	1.83522	9.46667e-05
ENSG00000242265	PEG10	paternally_expressed_10_[Source:HGNC_Symbol;Acc:14005]	62.7138	128.532	1.07778e-05
ENSG00000162878	PKDCC	protein_kinase_domain_containing,_cytoplasmic_homolog_(mouse)_[Source:HGNC_Symbol;Acc:25123]	24.6046	47.1672	0.000147167
ENSG00000178209	PLEC	plectin_[Source:HGNC_Symbol;Acc:9069]	40.8129	84.4902	9.33333e-06
ENSG00000118849	RARRES1	retinoic_acid_receptor_responder_(tazarotene_induced)_1_[Source:HGNC_Symbol;Acc:9867]	3.6666	8.13497	0.000144
ENSG00000101265	RASSF2	Ras_association_(RalGDS/AF-6)_domain_family_member_2_[Source:HGNC_Symbol;Acc:9883]	2.5375	4.65982	0.0005225
ENSG00000143878	RHOB	ras_homolog_family_member_B_[Source:HGNC_Symbol;Acc:668]	165.679	292.063	0.0002005
ENSG00000169203	RP11-231C14.4	Uncharacterized_protein__[Source:UniProtKB/TrEMBL;Acc:A8MQ56]	6.18603	14.3182	1.775e-05
ENSG00000258691	RP11-404P21.8	Uncharacterized_protein__[Source:UniProtKB/TrEMBL;Acc:G3V318]	10.8535	21.7494	3.475e-05
ENSG00000259164	RP11-463C8.4	Uncharacterized_protein__[Source:UniProtKB/TrEMBL;Acc:H3BS24]	1.41517	3.32482	0.000287
ENSG00000224712	RP11-719K4.1	Uncharacterized_protein__[Source:UniProtKB/TrEMBL;Acc:E9PNS9]	1.53986	6.12194	6e-06
ENSG00000186907	RTN4RL2	reticulon_4_receptor-like_2_[Source:HGNC_Symbol;Acc:23053]	3.1117	5.97985	5.45e-05
ENSG00000124813	RUNX2	runt-related_transcription_factor_2_[Source:HGNC_Symbol;Acc:10472]	2.88962	5.13113	0.0006575
ENSG00000099194	SCD	stearoyl-CoA_desaturase_(delta-9-desaturase)_[Source:HGNC_Symbol;Acc:10571]	100.863	155.702	0.00012675
ENSG00000104332	SFRP1	secreted_frizzled-related_protein_1_[Source:HGNC_Symbol;Acc:10776]	12.0414	22.9666	0.000148
ENSG00000127990	SGCE	sarcoglycan,_epsilon_[Source:HGNC_Symbol;Acc:10808]	24.1761	44.3387	2.5e-06
ENSG00000109610	SOD3	superoxide_dismutase_3,_extracellular_[Source:HGNC_Symbol;Acc:11181]	2.67115	5.39334	8.4e-05
ENSG00000147465	STAR	steroidogenic_acute_regulatory_protein_[Source:HGNC_Symbol;Acc:11359]	29.5022	55.0001	0.00028	25369636
ENSG00000054654	SYNE2	spectrin_repeat_containing,_nuclear_envelope_2_[Source:HGNC_Symbol;Acc:17084]	3.53237	6.66339	0.0004575
ENSG00000106799	TGFBR1	transforming_growth_factor,_beta_receptor_1_[Source:HGNC_Symbol;Acc:11772]	21.2278	32.3261	0.000126
ENSG00000186340	THBS2	thrombospondin_2_[Source:HGNC_Symbol;Acc:11786]	158.2	290.667	0.000122
ENSG00000088726	TMEM40	transmembrane_protein_40_[Source:HGNC_Symbol;Acc:25620]	0.0696527	0.553195	0.000140667
ENSG00000169871	TRIM56	tripartite_motif_containing_56_[Source:HGNC_Symbol;Acc:19028]	8.15709	15.4411	0.000405
ENSG00000233608	TWIST2	twist_homolog_2_(Drosophila)_[Source:HGNC_Symbol;Acc:20670]	11.7725	19.6725	0.000189
ENSG00000117289	TXNIP	thioredoxin_interacting_protein_[Source:HGNC_Symbol;Acc:16952]	44.4307	77.7978	9.8e-05
ENSG00000257315	ZBED6	zinc_finger,_BED-type_containing_6_[Source:HGNC_Symbol;Acc:33273]	9.44033	17.5098	0.000104
ENSG00000152518	ZFP36L2	zinc_finger_protein_36,_C3H_type-like_2_[Source:HGNC_Symbol;Acc:1108]	31.6259	63.668	0.0001895

### Sheet: DN_MUT_71
Ensembl_Gene_ID	Gene_symbol	Gene_description	Mean_RPKM_Define_induced_MT	Mean_RPKM_Define_induced_EV	Mean_FDR
ENSG00000141338	ABCA8	ATP-binding_cassette,_sub-family_A_(ABC1),_member_8_[Source:HGNC_Symbol;Acc:38]	1.70579	3.52901	0.0001522
ENSG00000266728	AC015688.3	NULL	10.4355	18.4843	0.000190333
ENSG00000238035	AC138035.2	Uncharacterized_protein__[Source:UniProtKB/TrEMBL;Acc:C9J4L2]	0.955618	2.3491	0.000198667
ENSG00000110200	ANAPC15	anaphase_promoting_complex_subunit_15_[Source:HGNC_Symbol;Acc:24531]	16.2158	26.211	2.9e-05
ENSG00000164236	ANKRD33B	ankyrin_repeat_domain_33B_[Source:HGNC_Symbol;Acc:35240]	2.31657	4.74906	4.325e-05
ENSG00000218537	AP000350.4	Uncharacterized_protein__[Source:UniProtKB/TrEMBL;Acc:B5MCZ7]	1.09816	2.35023	0.000343667
ENSG00000254667	AP000783.1	Uncharacterized_protein__[Source:UniProtKB/TrEMBL;Acc:E9PS84]	1.44432	3.44719	0.000214333
ENSG00000124172	ATP5E	ATP_synthase,_H+_transporting,_mitochondrial_F1_complex,_epsilon_subunit_[Source:HGNC_Symbol;Acc:838]	16.2741	25.9738	8.4e-05
ENSG00000100739	BDKRB1	bradykinin_receptor_B1_[Source:HGNC_Symbol;Acc:1029]	8.58163	15.9182	0.00011
ENSG00000168398	BDKRB2	bradykinin_receptor_B2_[Source:HGNC_Symbol;Acc:1030]	2.03051	4.53819	2e-05
ENSG00000224420	C19orf76	chromosome_19_open_reading_frame_76_[Source:HGNC_Symbol;Acc:27293]	2.16984	4.21907	7.16667e-05
ENSG00000255394	C8orf49	chromosome_8_open_reading_frame_49_[Source:HGNC_Symbol;Acc:32200]	1.79157	3.76991	0.000162333
ENSG00000112149	CD83	CD83_molecule_[Source:HGNC_Symbol;Acc:1703]	2.35594	4.43085	2.86667e-05
ENSG00000107562	CXCL12	chemokine_(C-X-C_motif)_ligand_12_[Source:HGNC_Symbol;Acc:10672]	3.45909	9.48634	0
ENSG00000138061	CYP1B1	cytochrome_P450,_family_1,_subfamily_B,_polypeptide_1_[Source:HGNC_Symbol;Acc:2597]	8.76034	15.4632	3.93333e-05
ENSG00000168209	DDIT4	DNA-damage-inducible_transcript_4_[Source:HGNC_Symbol;Acc:24944]	29.0165	46.7808	5.03333e-05
ENSG00000145088	EAF2	ELL_associated_factor_2_[Source:HGNC_Symbol;Acc:23115]	0.488253	1.6802	0.000152333
ENSG00000065361	ERBB3	v-erb-b2_erythroblastic_leukemia_viral_oncogene_homolog_3_(avian)_[Source:HGNC_Symbol;Acc:3431]	8.65381	14.0877	5.98e-05
ENSG00000113578	FGF1	fibroblast_growth_factor_1_(acidic)_[Source:HGNC_Symbol;Acc:3665]	6.19651	11.5099	2.23333e-05
ENSG00000176692	FOXC2	forkhead_box_C2_(MFH-1,_mesenchyme_forkhead_1)_[Source:HGNC_Symbol;Acc:3801]	2.57352	4.77182	4.6e-05
ENSG00000125965	GDF5	growth_differentiation_factor_5_[Source:HGNC_Symbol;Acc:4220]	6.72944	11.7722	9.075e-05
ENSG00000124693	HIST1H3B	histone_cluster_1,_H3b_[Source:HGNC_Symbol;Acc:4776]	0.677405	2.07759	2.31667e-05
ENSG00000203813	HIST1H3H	histone_cluster_1,_H3h_[Source:HGNC_Symbol;Acc:4775]	3.88037	7.13085	4.75e-05
ENSG00000164104	HMGB2	high_mobility_group_box_2_[Source:HGNC_Symbol;Acc:5000]	62.6169	96.5282	0.0002175
ENSG00000170689	HOXB9	homeobox_B9_[Source:HGNC_Symbol;Acc:5120]	3.79198	9.45994	5.22222e-06
ENSG00000123364	HOXC13	homeobox_C13_[Source:HGNC_Symbol;Acc:5125]	0.190726	0.834335	9.65e-05
ENSG00000142798	HSPG2	heparan_sulfate_proteoglycan_2_[Source:HGNC_Symbol;Acc:5273]	39.1416	69.9442	0.000103333
ENSG00000125968	ID1	inhibitor_of_DNA_binding_1,_dominant_negative_helix-loop-helix_protein_[Source:HGNC_Symbol;Acc:5360]	9.24259	16.1131	0.000149571
ENSG00000163083	INHBB	inhibin,_beta_B_[Source:HGNC_Symbol;Acc:6067]	2.49678	5.92332	4.26667e-05
ENSG00000105855	ITGB8	integrin,_beta_8_[Source:HGNC_Symbol;Acc:6163]	1.82651	3.3726	0.000225
ENSG00000136826	KLF4	Kruppel-like_factor_4_(gut)_[Source:HGNC_Symbol;Acc:6348]	3.46802	7.43301	0.00010075
ENSG00000123384	LRP1	low_density_lipoprotein_receptor-related_protein_1_[Source:HGNC_Symbol;Acc:6692]	25.9417	43.0468	0.0003098
ENSG00000088888	MAVS	mitochondrial_antiviral_signaling_protein_[Source:HGNC_Symbol;Acc:29233]	26.8914	42.1149	0.000193
ENSG00000163386	NBPF10	neuroblastoma_breakpoint_family,_member_10_[Source:HGNC_Symbol;Acc:31992]	8.3359	15.5094	1e-05
ENSG00000168614	NBPF9	neuroblastoma_breakpoint_family,_member_9_[Source:HGNC_Symbol;Acc:31991]	3.0466	4.93513	0.000225667
ENSG00000188158	NHS	Nance-Horan_syndrome_(congenital_cataracts_and_dental_anomalies)_[Source:HGNC_Symbol;Acc:7820]	2.15988	4.28101	0.000132333
ENSG00000177212	OR2T33	olfactory_receptor,_family_2,_subfamily_T,_member_33_[Source:HGNC_Symbol;Acc:31255]	0.273354	0.969394	0.0001552
ENSG00000177462	OR2T8	olfactory_receptor,_family_2,_subfamily_T,_member_8_[Source:HGNC_Symbol;Acc:15020]	0.481914	1.76288	6.81818e-05
ENSG00000180914	OXTR	oxytocin_receptor_[Source:HGNC_Symbol;Acc:8529]	28.5176	41.8531	0.0001518
ENSG00000171408	PDE7B	phosphodiesterase_7B_[Source:HGNC_Symbol;Acc:8792]	2.55595	4.79064	0.000422333
ENSG00000242265	PEG10	paternally_expressed_10_[Source:HGNC_Symbol;Acc:14005]	73.354	129.938	0.0001098
ENSG00000229833	PET100	PET100_homolog_(S._cerevisiae)_[Source:HGNC_Symbol;Acc:40038]	39.252	59.2968	0.000198
ENSG00000162878	PKDCC	protein_kinase_domain_containing,_cytoplasmic_homolog_(mouse)_[Source:HGNC_Symbol;Acc:25123]	27.8853	51.3946	4.22e-05
ENSG00000178209	PLEC	plectin_[Source:HGNC_Symbol;Acc:9069]	45.6041	78.0694	7.06e-05
ENSG00000255854	PPIAL4B	peptidylprolyl_isomerase_A_(cyclophilin_A)-like_4B_[Source:HGNC_Symbol;Acc:33994]	0.258846	1.6144	7.375e-05
ENSG00000236334	PPIAL4G	peptidylprolyl_isomerase_A_(cyclophilin_A)-like_4G_[Source:HGNC_Symbol;Acc:33996]	0.595585	2.08604	6.66667e-07
ENSG00000231887	PRH1	proline-rich_protein_HaeIII_subfamily_1_[Source:HGNC_Symbol;Acc:9366]	0.65417	2.05827	0.000295
ENSG00000120899	PTK2B	PTK2B_protein_tyrosine_kinase_2_beta_[Source:HGNC_Symbol;Acc:9612]	5.05974	8.2147	0.000263
ENSG00000152104	PTPN14	protein_tyrosine_phosphatase,_non-receptor_type_14_[Source:HGNC_Symbol;Acc:9647]	15.0466	23.2482	0.000447
ENSG00000169750	RAC3	ras-related_C3_botulinum_toxin_substrate_3_(rho_family,_small_GTP_binding_protein_Rac3)_[Source:HGNC_Symbol;Acc:9803]	3.1979	5.75441	1.16667e-05
ENSG00000196862	RGPD4	RANBP2-like_and_GRIP_domain_containing_4_[Source:HGNC_Symbol;Acc:32417]	1.80848	4.42282	0
ENSG00000101236	RNF24	ring_finger_protein_24_[Source:HGNC_Symbol;Acc:13779]	24.2794	36.707	0.000292667
ENSG00000169203	RP11-231C14.4	Uncharacterized_protein__[Source:UniProtKB/TrEMBL;Acc:A8MQ56]	9.60645	17.244	0.000158
ENSG00000258691	RP11-404P21.8	Uncharacterized_protein__[Source:UniProtKB/TrEMBL;Acc:G3V318]	11.3056	22.2817	5e-06
ENSG00000226232	RP11-419C5.2	Uncharacterized_protein__[Source:UniProtKB/TrEMBL;Acc:F8VRJ9]	2.63236	4.61156	0.000182667
ENSG00000255168	RP11-458D21.5	Uncharacterized_protein__[Source:UniProtKB/TrEMBL;Acc:E9PLD5]	11.6844	20.1646	6.06667e-05
ENSG00000267281	RP11-793H13.10	NULL	10.1222	17.2656	0.000441667
ENSG00000112902	SEMA5A	sema_domain,_seven_thrombospondin_repeats_(type_1_and_type_1-like),_transmembrane_domain_(TM)_and_short_cytoplasmic_domain,_(semaphorin)_5A_[Source:HGNC_Symbol;Acc:10736]	6.29927	9.95057	0.000233333
ENSG00000104332	SFRP1	secreted_frizzled-related_protein_1_[Source:HGNC_Symbol;Acc:10776]	12.5131	22.7888	4.5e-06
ENSG00000127990	SGCE	sarcoglycan,_epsilon_[Source:HGNC_Symbol;Acc:10808]	24.0165	39.9745	3.11e-05
ENSG00000103257	SLC7A5	solute_carrier_family_7_(amino_acid_transporter_light_chain,_L_system),_member_5_[Source:HGNC_Symbol;Acc:11063]	82.7531	124.612	0.000239
ENSG00000139343	SNRPF	small_nuclear_ribonucleoprotein_polypeptide_F_[Source:HGNC_Symbol;Acc:11162]	21.404	36.6179	1e-06
ENSG00000147465	STAR	steroidogenic_acute_regulatory_protein_[Source:HGNC_Symbol;Acc:11359]	24.2497	44.3061	9.08e-05
ENSG00000105825	TFPI2	tissue_factor_pathway_inhibitor_2_[Source:HGNC_Symbol;Acc:11761]	10.8179	17.7586	0.000287333
ENSG00000106799	TGFBR1	transforming_growth_factor,_beta_receptor_1_[Source:HGNC_Symbol;Acc:11772]	22.3169	32.7596	1.03333e-05
ENSG00000186340	THBS2	thrombospondin_2_[Source:HGNC_Symbol;Acc:11786]	183.746	307.507	1.575e-05
ENSG00000088726	TMEM40	transmembrane_protein_40_[Source:HGNC_Symbol;Acc:25620]	0.0953023	0.689219	3.2e-05
ENSG00000131747	TOP2A	topoisomerase_(DNA)_II_alpha_170kDa_[Source:HGNC_Symbol;Acc:11989]	101.388	149.262	8.6e-05
ENSG00000078900	TP73	tumor_protein_p73_[Source:HGNC_Symbol;Acc:12003]	0.278311	1.05004	8.3e-05
ENSG00000257315	ZBED6	zinc_finger,_BED-type_containing_6_[Source:HGNC_Symbol;Acc:33273]	9.59652	17.6553	1.43333e-05
ENSG00000152518	ZFP36L2	zinc_finger_protein_36,_C3H_type-like_2_[Source:HGNC_Symbol;Acc:1108]	39.5078	66.814	3.6e-05
