## Supplemental tables 1 to 3 for "The pathognomonic FOXL2 C134W mutation alters DNA binding specificity": Table_S3.xlsx

### Sheet: SHARED
Rank	Name	P-value	log P-pvalue	q-value (Benjamini)	# Target Sequences with Motif	% of Targets Sequences with Motif	# Background Sequences with Motif	% of Background Sequences with Motif
1	Fra1(bZIP)/BT549-Fra1-ChIP-Seq(GSE46166)/Homer	1e-23852	-54920	0	71060	0.4831	18641.7	0.1274
2	Atf3(bZIP)/GBM-ATF3-ChIP-Seq(GSE33912)/Homer	1e-22633	-52120	0	75288	0.5118	22120.1	0.1511
3	BATF(bZIP)/Th17-BATF-ChIP-Seq(GSE39756)/Homer	1e-21915	-50460	0	74248	0.5048	22056.9	0.1507
4	Fosl2(bZIP)/3T3L1-Fosl2-ChIP-Seq(GSE56872)/Homer	1e-20628	-47500	0	47031	0.3197	8534.8	0.0583
5	AP-1(bZIP)/ThioMac-PU.1-ChIP-Seq(GSE21512)/Homer	1e-20328	-46810	0	75296	0.5119	24108.4	0.1647
6	Jun-AP1(bZIP)/K562-cJun-ChIP-Seq(GSE31477)/Homer	1e-18188	-41880	0	37775	0.2568	5922.3	0.0405
7	FoxL2(Forkhead)/Ovary-FoxL2-ChIP-Seq(GSE60858)/Homer	1e-11907	-27420	0	90112	0.6126	46135.7	0.3152
8	FOXP1(Forkhead)/H9-FOXP1-ChIP-Seq(GSE31006)/Homer	1e-11062	-25470	0	55560	0.3777	20521.7	0.1402
9	Bach2(bZIP)/OCILy7-Bach2-ChIP-Seq(GSE44420)/Homer	1e-7732	-17810	0	21936	0.1491	4636.3	0.0317
10	Foxa2(Forkhead)/Liver-Foxa2-ChIP-Seq(GSE25694)/Homer	1e-7458	-17170	0	69384	0.4717	36298.5	0.248
11	Foxo1(Forkhead)/RAW-Foxo1-ChIP-Seq(Fan_et_al.)/Homer	1e-6937	-15980	0	100413	0.6826	66077.6	0.4515
12	TEAD(TEA)/Fibroblast-PU.1-ChIP-Seq(Unpublished)/Homer	1e-6775	-15600	0	57741	0.3925	28260.2	0.1931
13	TEAD4(TEA)/Tropoblast-Tead4-ChIP-Seq(GSE37350)/Homer	1e-6654	-15320	0	57748	0.3926	28484.1	0.1946
14	FOXA1(Forkhead)/LNCAP-FOXA1-ChIP-Seq(GSE27824)/Homer	1e-6350	-14620	0	93999	0.639	61089	0.4174
15	FOXA1(Forkhead)/MCF7-FOXA1-ChIP-Seq(GSE26831)/Homer	1e-5912	-13610	0	84413	0.5739	52967.5	0.3619
16	TEAD2(TEA)/Py2T-Tead2-ChIP-Seq(GSE55709)/Homer	1e-4245	-9775	0	40008	0.272	19583.2	0.1338
17	Fox:Ebox(Forkhead,bHLH)/Panc1-Foxa2-ChIP-Seq(GSE47459)/Homer	1e-3713	-8551	0	60740	0.4129	37511.3	0.2563
18	FOXM1(Forkhead)/MCF7-FOXM1-ChIP-Seq(GSE72977)/Homer	1e-3535	-8141	0	76635	0.521	52371	0.3578
19	NF-E2(bZIP)/K562-NFE2-ChIP-Seq(GSE31477)/Homer	1e-2753	-6340	0	7166	0.0487	1327	0.0091
20	Bach1(bZIP)/K562-Bach1-ChIP-Seq(GSE31477)/Homer	1e-2678	-6168	0	7603	0.0517	1543.4	0.0105
21	Nrf2(bZIP)/Lymphoblast-Nrf2-ChIP-Seq(GSE37589)/Homer	1e-2105	-4847	0	5962	0.0405	1202.6	0.0082
22	RUNX(Runt)/HPC7-Runx1-ChIP-Seq(GSE22178)/Homer	1e-1934	-4454	0	36917	0.251	22766.5	0.1556
23	ETS1(ETS)/Jurkat-ETS1-ChIP-Seq(GSE17954)/Homer	1e-1689	-3890	0	40954	0.2784	26970.3	0.1843
24	RUNX2(Runt)/PCa-RUNX2-ChIP-Seq(GSE33889)/Homer	1e-1670	-3847	0	43136	0.2933	28906.6	0.1975
25	RUNX-AML(Runt)/CD4+-PolII-ChIP-Seq(Barski_et_al.)/Homer	1e-1668	-3841	0	37911	0.2577	24476.3	0.1672
26	MafK(bZIP)/C2C12-MafK-ChIP-Seq(GSE36030)/Homer	1e-1660	-3824	0	12069	0.082	4925.2	0.0337
27	Ets1-distal(ETS)/CD4+-PolII-ChIP-Seq(Barski_et_al.)/Homer	1e-1573	-3624	0	17009	0.1156	8400	0.0574
28	RUNX1(Runt)/Jurkat-RUNX1-ChIP-Seq(GSE29180)/Homer	1e-1569	-3613	0	49466	0.3363	34850.7	0.2381
29	Etv2(ETS)/ES-ER71-ChIP-Seq(GSE59402)/Homer(0.967)	1e-1548	-3566	0	39721	0.27	26445.9	0.1807
30	ETV1(ETS)/GIST48-ETV1-ChIP-Seq(GSE22441)/Homer	1e-1527	-3518	0	48262	0.3281	33958	0.232
31	Fli1(ETS)/CD8-FLI-ChIP-Seq(GSE20898)/Homer	1e-1432	-3299	0	39936	0.2715	27080.5	0.185
32	ERG(ETS)/VCaP-ERG-ChIP-Seq(GSE14097)/Homer	1e-1426	-3286	0	58582	0.3983	43756.5	0.299
33	GABPA(ETS)/Jurkat-GABPa-ChIP-Seq(GSE17954)/Homer	1e-1391	-3203	0	32665	0.2221	21088.1	0.1441
34	NF1(CTF)/LNCAP-NF1-ChIP-Seq(Unpublished)/Homer	1e-1370	-3156	0	16222	0.1103	8286.6	0.0566
35	Gata2(Zf)/K562-GATA2-ChIP-Seq(GSE18829)/Homer	1e-1319	-3039	0	39431	0.2681	27106.9	0.1852
36	Elk4(ETS)/Hela-Elk4-ChIP-Seq(GSE31477)/Homer	1e-1286	-2961	0	17400	0.1183	9347.2	0.0639
37	Gata1(Zf)/K562-GATA1-ChIP-Seq(GSE18829)/Homer	1e-1220	-2809	0	34814	0.2367	23555.9	0.161
38	Elk1(ETS)/Hela-Elk1-ChIP-Seq(GSE31477)/Homer	1e-1105	-2546	0	16513	0.1123	9157.1	0.0626
39	MafA(bZIP)/Islet-MafA-ChIP-Seq(GSE30298)/Homer	1e-1081	-2490	0	29212	0.1986	19383.6	0.1324
40	EWS:FLI1-fusion(ETS)/SK_N_MC-EWS:FLI1-ChIP-Seq(SRA014231)/Homer	1e-1072	-2471	0	24268	0.165	15336.5	0.1048
41	Gata4(Zf)/Heart-Gata4-ChIP-Seq(GSE35151)/Homer	1e-1042	-2399	0	55386	0.3765	42801.1	0.2925
42	CTCF(Zf)/CD4+-CTCF-ChIP-Seq(Barski_et_al.)/Homer	1e-1015	-2339	0	4786	0.0325	1479.2	0.0101
43	SPDEF(ETS)/VCaP-SPDEF-ChIP-Seq(SRA014231)/Homer	1e-959	-2209	0	38255	0.2601	27715	0.1894
44	EWS:ERG-fusion(ETS)/CADO_ES1-EWS:ERG-ChIP-Seq(SRA014231)/Homer	1e-897	-2066	0	37842	0.2573	27663.4	0.189
45	EHF(ETS)/LoVo-EHF-ChIP-Seq(GSE49402)/Homer	1e-895	-2061	0	51535	0.3504	40083.5	0.2739
46	GATA3(Zf)/iTreg-Gata3-ChIP-Seq(GSE20898)/Homer	1e-872	-2009	0	77126	0.5243	64690.8	0.442
47	NF1-halfsite(CTF)/LNCaP-NF1-ChIP-Seq(Unpublished)/Homer	1e-861	-1983	0	56627	0.385	45038.3	0.3077
48	Stat3(Stat)/mES-Stat3-ChIP-Seq(GSE11431)/Homer	1e-750	-1727	0	19997	0.1359	13067.8	0.0893
49	Tlx?(NR)/NPC-H3K4me1-ChIP-Seq(GSE16256)/Homer	1e-721	-1661	0	14237	0.0968	8556.2	0.0585
50	Ap4(bHLH)/AML-Tfap4-ChIP-Seq(GSE45738)/Homer	1e-709	-1634	0	35475	0.2412	26576.9	0.1816
51	Atf2(bZIP)/3T3L1-Atf2-ChIP-Seq(GSE56872)/Homer	1e-627	-1446	0	15693	0.1067	10045.5	0.0686
52	Bcl6(Zf)/Liver-Bcl6-ChIP-Seq(GSE31578)/Homer	1e-618	-1424	0	53800	0.3658	44033.1	0.3009
53	BORIS(Zf)/K562-CTCFL-ChIP-Seq(GSE32465)/Homer	1e-614	-1414	0	4497	0.0306	1815.1	0.0124
54	Tcf21(bHLH)/ArterySmoothMuscle-Tcf21-ChIP-Seq(GSE61369)/Homer	1e-597	-1377	0	28451	0.1934	20994.8	0.1435
55	JunD(bZIP)/K562-JunD-ChIP-Seq/Homer	1e-596	-1373	0	4595	0.0312	1904	0.013
56	ELF5(ETS)/T47D-ELF5-ChIP-Seq(GSE30407)/Homer	1e-567	-1307	0	30681	0.2086	23142.9	0.1581
57	c-Jun-CRE(bZIP)/K562-cJun-ChIP-Seq(GSE31477)/Homer	1e-512	-1180	0	16015	0.1089	10785.7	0.0737
58	Stat3+il21(Stat)/CD4-Stat3-ChIP-Seq(GSE19198)/Homer	1e-480	-1106	0	27431	0.1865	20791.1	0.1421
59	ETS(ETS)/Promoter/Homer	1e-460	-1061	0	9834	0.0669	6001.5	0.041
60	NF1:FOXA1(CTF,Forkhead)/LNCAP-FOXA1-ChIP-Seq(GSE27824)/Homer	1e-453	-1045	0	4971	0.0338	2417.6	0.0165
61	MyoD(bHLH)/Myotube-MyoD-ChIP-Seq(GSE21614)/Homer	1e-438	-1009	0	19468	0.1324	14070.6	0.0961
62	ELF1(ETS)/Jurkat-ELF1-ChIP-Seq(SRA014231)/Homer	1e-428	-986	0	13156	0.0894	8798.4	0.0601
63	Nr5a2(NR)/mES-Nr5a2-ChIP-Seq(GSE19019)/Homer	1e-391	-902	0	16792	0.1142	12030	0.0822
64	PU.1(ETS)/ThioMac-PU.1-ChIP-Seq(GSE21512)/Homer	1e-390	-899.3	0	19753	0.1343	14590.7	0.0997
65	Atoh1(bHLH)/Cerebellum-Atoh1-ChIP-Seq(GSE22111)/Homer	1e-383	-882.7	0	32107	0.2183	25682.9	0.1755
66	Atf7(bZIP)/3T3L1-Atf7-ChIP-Seq(GSE56872)/Homer	1e-381	-878.8	0	22765	0.1548	17288	0.1181
67	AP-2gamma(AP2)/MCF7-TFAP2C-ChIP-Seq(GSE21234)/Homer	1e-374	-861.4	0	20599	0.14	15429.9	0.1054
68	BMYB(HTH)/Hela-BMYB-ChIP-Seq(GSE27030)/Homer	1e-353	-815	0	56742	0.3858	49120.4	0.3356
69	STAT4(Stat)/CD4-Stat4-ChIP-Seq(GSE22104)/Homer	1e-350	-807.6	0	43140	0.2933	36197	0.2473
70	STAT6(Stat)/Macrophage-Stat6-ChIP-Seq(GSE38377)/Homer	1e-336	-774.5	0	26901	0.1829	21310.7	0.1456
71	NFAT:AP1(RHD,bZIP)/Jurkat-NFATC1-ChIP-Seq(Jolma_et_al.)/Homer	1e-327	-754.9	0	10918	0.0742	7408.2	0.0506
72	AP-2alpha(AP2)/Hela-AP2alpha-ChIP-Seq(GSE31477)/Homer	1e-322	-743.4	0	15870	0.1079	11625	0.0794
73	Nr5a2(NR)/Pancreas-LRH1-ChIP-Seq(GSE34295)/Homer	1e-305	-704	0	22367	0.1521	17458.6	0.1193
74	STAT6(Stat)/CD4-Stat6-ChIP-Seq(GSE22104)/Homer	1e-303	-698.1	0	27745	0.1886	22340.3	0.1526
75	NFkB-p65-Rel(RHD)/ThioMac-LPS-Expression(GSE23622)/Homer	1e-296	-682.6	0	3128	0.0213	1494.2	0.0102
76	CEBP:AP1(bZIP)/ThioMac-CEBPb-ChIP-Seq(GSE21512)/Homer	1e-293	-676.7	0	39021	0.2653	32868.3	0.2246
77	AMYB(HTH)/Testes-AMYB-ChIP-Seq(GSE44588)/Homer	1e-289	-665.5	0	54128	0.368	47294.6	0.3232
78	MYB(HTH)/ERMYB-Myb-ChIPSeq(GSE22095)/Homer	1e-287	-662.6	0	60388	0.4105	53366.6	0.3646
79	Atf1(bZIP)/K562-ATF1-ChIP-Seq(GSE31477)/Homer	1e-277	-638.9	0	30868	0.2099	25430.7	0.1738
80	SCL(bHLH)/HPC7-Scl-ChIP-Seq(GSE13511)/Homer	1e-267	-615.1	0	104251	0.7087	97509.9	0.6663
81	Tcf12(bHLH)/GM12878-Tcf12-ChIP-Seq(GSE32465)/Homer	1e-262	-603.8	0	23302	0.1584	18637.9	0.1273
82	NeuroD1(bHLH)/Islet-NeuroD1-ChIP-Seq(GSE30298)/Homer	1e-255	-588.2	0	24577	0.1671	19853	0.1357
83	Atf4(bZIP)/MEF-Atf4-ChIP-Seq(GSE35681)/Homer	1e-249	-573.4	0	17181	0.1168	13251.7	0.0905
84	Foxh1(Forkhead)/hESC-FOXH1-ChIP-Seq(GSE29422)/Homer	1e-230	-531.8	0	32623	0.2218	27511.6	0.188
85	STAT1(Stat)/HelaS3-STAT1-ChIP-Seq(GSE12782)/Homer	1e-213	-491.1	0	15890	0.108	12368.8	0.0845
86	EBF1(EBF)/Near-E2A-ChIP-Seq(GSE21512)/Homer	1e-210	-484.4	0	21341	0.1451	17299	0.1182
87	STAT5(Stat)/mCD4+-Stat5-ChIP-Seq(GSE12346)/Homer	1e-206	-474.7	0	16618	0.113	13072.5	0.0893
88	Esrrb(NR)/mES-Esrrb-ChIP-Seq(GSE11431)/Homer	1e-202	-465.5	0	21736	0.1478	17732.4	0.1212
89	CEBP(bZIP)/ThioMac-CEBPb-ChIP-Seq(GSE21512)/Homer	1e-198	-458	0	40190	0.2732	35008.3	0.2392
90	CRE(bZIP)/Promoter/Homer	1e-190	-439.2	0	5184	0.0352	3344.3	0.0229
91	Pdx1(Homeobox)/Islet-Pdx1-ChIP-Seq(SRA008281)/Homer	1e-175	-405.2	0	51239	0.3483	45919.8	0.3138
92	Chop(bZIP)/MEF-Chop-ChIP-Seq(GSE35681)/Homer	1e-165	-381.6	0	13149	0.0894	10297.6	0.0704
93	MyoG(bHLH)/C2C12-MyoG-ChIP-Seq(GSE36024)/Homer	1e-162	-374.5	0	25539	0.1736	21640.9	0.1479
94	Hoxb4(Homeobox)/ES-Hoxb4-ChIP-Seq(GSE34014)/Homer	1e-158	-364.2	0	10228	0.0695	7776.2	0.0531
95	Myf5(bHLH)/GM-Myf5-ChIP-Seq(GSE24852)/Homer	1e-157	-363.7	0	18508	0.1258	15201.5	0.1039
96	NFkB-p65(RHD)/GM12787-p65-ChIP-Seq(GSE19485)/Homer	1e-157	-363.2	0	16357	0.1112	13246.4	0.0905
97	Smad2(MAD)/ES-SMAD2-ChIP-Seq(GSE29422)/Homer	1e-154	-354.9	0	39630	0.2694	35058.7	0.2395
98	ZBTB18(Zf)/HEK293-ZBTB18.GFP-ChIP-Seq(GSE58341)/Homer	1e-150	-345.5	0	16084	0.1093	13069.4	0.0893
99	Egr1(Zf)/K562-Egr1-ChIP-Seq(GSE32465)/Homer	1e-145	-334.5	0	11598	0.0788	9080.6	0.062
100	Rfx1(HTH)/NPC-H3K4me1-ChIP-Seq(GSE16256)/Homer	1e-139	-322	0	6162	0.0419	4393.4	0.03
101	EBF(EBF)/proBcell-EBF-ChIP-Seq(GSE21978)/Homer	1e-127	-293.4	0	4744	0.0323	3274.8	0.0224
102	Unknown-ESC-element(?)/mES-Nanog-ChIP-Seq(GSE11724)/Homer	1e-127	-292.6	0	13184	0.0896	10656	0.0728
103	Arnt:Ahr(bHLH)/MCF7-Arnt-ChIP-Seq(Lo_et_al.)/Homer	1e-122	-282.3	0	15993	0.1087	13255.2	0.0906
104	ETS:RUNX(ETS,Runt)/Jurkat-RUNX1-ChIP-Seq(GSE17954)/Homer	1e-117	-271.3	0	2741	0.0186	1699.1	0.0116
105	PAX3:FKHR-fusion(Paired,Homeobox)/Rh4-PAX3:FKHR-ChIP-Seq(GSE19063)/Homer	1e-115	-265.3	0	11351	0.0772	9112.7	0.0623
106	IRF2(IRF)/Erythroblas-IRF2-ChIP-Seq(GSE36985)/Homer	1e-113	-261.9	0	5834	0.0397	4268.5	0.0292
107	HOXA9(Homeobox)/HSC-Hoxa9-ChIP-Seq(GSE33509)/Homer	1e-108	-249.9	0	36380	0.2473	32630.3	0.223
108	Egr2(Zf)/Thymocytes-Egr2-ChIP-Seq(GSE34254)/Homer	1e-108	-248.9	0	2479	0.0169	1531	0.0105
109	PU.1:IRF8(ETS:IRF)/pDC-Irf8-ChIP-Seq(GSE66899)/Homer	1e-104	-241.7	0	9243	0.0628	7314.6	0.05
110	Rbpj1(?)/Panc1-Rbpj1-ChIP-Seq(GSE47459)/Homer	1e-102	-235.7	0	47466	0.3227	43443.2	0.2968
111	Six1(Homeobox)/Myoblast-Six1-ChIP-Chip(GSE20150)/Homer	1e-93	-215.8	0	10971	0.0746	8971.6	0.0613
112	X-box(HTH)/NPC-H3K4me1-ChIP-Seq(GSE16256)/Homer	1e-93	-215.7	0	3824	0.026	2685.6	0.0184
113	Smad3(MAD)/NPC-Smad3-ChIP-Seq(GSE36673)/Homer	1e-89	-206.8	0	77453	0.5266	73220.3	0.5003
114	Hoxc9(Homeobox)/Ainv15-Hoxc9-ChIP-Seq(GSE21812)/Homer	1e-88	-204.7	0	29885	0.2032	26738.5	0.1827
115	Olig2(bHLH)/Neuron-Olig2-ChIP-Seq(GSE30882)/Homer	1e-78	-181.3	0	62978	0.4281	59122	0.404
116	IRF1(IRF)/PBMC-IRF1-ChIP-Seq(GSE43036)/Homer	1e-78	-181	0	7935	0.0539	6376.4	0.0436
117	Nur77(NR)/K562-NR4A1-ChIP-Seq(GSE31363)/Homer	1e-78	-179.9	0	8186	0.0557	6606.5	0.0451
118	IRF:BATF(IRF:bZIP)/pDC-Irf8-ChIP-Seq(GSE66899)/Homer	1e-75	-174.9	0	7313	0.0497	5843.6	0.0399
119	RFX(HTH)/K562-RFX3-ChIP-Seq(SRA012198)/Homer	1e-75	-174.5	0	1787	0.0121	1112.2	0.0076
120	CArG(MADS)/PUER-Srf-ChIP-Seq(Sullivan_et_al.)/Homer	1e-70	-163.1	0	13409	0.0912	11467.6	0.0784
121	Rfx2(HTH)/LoVo-RFX2-ChIP-Seq(GSE49402)/Homer	1e-70	-162.8	0	2158	0.0147	1428.1	0.0098
122	Rfx5(HTH)/GM12878-Rfx5-ChIP-Seq(GSE31477)/Homer	1e-69	-159.1	0	10513	0.0715	8815	0.0602
123	ZNF467(Zf)/HEK293-ZNF467.GFP-ChIP-Seq(GSE58341)/Homer	1e-65	-151.4	0	16151	0.1098	14096.1	0.0963
124	Brn2(POU,Homeobox)/NPC-Brn2-ChIP-Seq(GSE35496)/Homer	1e-65	-151.2	0	7031	0.0478	5685.4	0.0388
125	GATA:SCL(Zf,bHLH)/Ter119-SCL-ChIP-Seq(GSE18720)/Homer	1e-65	-151	0	4341	0.0295	3301.3	0.0226
126	TR4(NR),DR1/Hela-TR4-ChIP-Seq(GSE24685)/Homer	1e-65	-150.5	0	2641	0.018	1851.7	0.0127
127	RBPJ:Ebox(?,bHLH)/Panc1-Rbpj1-ChIP-Seq(GSE47459)/Homer	1e-61	-142.5	0	8836	0.0601	7362	0.0503
128	ISRE(IRF)/ThioMac-LPS-Expression(GSE23622)/Homer	1e-61	-141.1	0	3741	0.0254	2811.4	0.0192
129	SpiB(ETS)/OCILY3-SPIB-ChIP-Seq(GSE56857)/Homer	1e-58	-134.4	0	9697	0.0659	8192.1	0.056
130	Maz(Zf)/HepG2-Maz-ChIP-Seq(GSE31477)/Homer	1e-58	-134	0	18242	0.124	16185.6	0.1106
131	Tcfcp2l1(CP2)/mES-Tcfcp2l1-ChIP-Seq(GSE11431)/Homer	1e-58	-133.9	0	3423	0.0233	2558.7	0.0175
132	Smad4(MAD)/ESC-SMAD4-ChIP-Seq(GSE29422)/Homer	1e-54	-124.6	0	38164	0.2595	35409.3	0.2419
133	Ascl1(bHLH)/NeuralTubes-Ascl1-ChIP-Seq(GSE55840)/Homer	1e-48	-112.5	0	36739	0.2498	34153.8	0.2334
134	Zic(Zf)/Cerebellum-ZIC1.2-ChIP-Seq(GSE60731)/Homer	1e-46	-108.2	0	19434	0.1321	17518.4	0.1197
135	PU.1-IRF(ETS:IRF)/Bcell-PU.1-ChIP-Seq(GSE21512)/Homer	1e-45	-104.3	0	50793	0.3453	47983.4	0.3279
136	bZIP:IRF(bZIP,IRF)/Th17-BatF-ChIP-Seq(GSE39756)/Homer	1e-43	-99.68	0	24468	0.1663	22417.8	0.1532
137	RORgt(NR)/EL4-RORgt.Flag-ChIP-Seq(GSE56019)/Homer	1e-41	-95.51	0	4968	0.0338	4064.5	0.0278
138	NFAT(RHD)/Jurkat-NFATC1-ChIP-Seq(Jolma_et_al.)/Homer	1e-36	-84.46	0	41214	0.2802	38849.1	0.2654
139	E2F4(E2F)/K562-E2F4-ChIP-Seq(GSE31477)/Homer	1e-35	-82.76	0	5002	0.034	4154.8	0.0284
140	HRE(HSF)/Striatum-HSF1-ChIP-Seq(GSE38000)/Homer	1e-35	-80.86	0	8398	0.0571	7299.1	0.0499
141	PGR(NR)/EndoStromal-PGR-ChIP-Seq(GSE69539)/Homer	1e-34	-79.51	0	10383	0.0706	9169	0.0626
142	NRF1(NRF)/MCF7-NRF1-ChIP-Seq(Unpublished)/Homer	1e-34	-78.58	0	760	0.0052	468.1	0.0032
143	GFY(?)/Promoter/Homer	1e-33	-76.04	0	1920	0.0131	1434.6	0.0098
144	RXR(NR),DR1/3T3L1-RXR-ChIP-Seq(GSE13511)/Homer	1e-30	-71.09	0	27841	0.1893	25989.6	0.1776
145	MITF(bHLH)/MastCells-MITF-ChIP-Seq(GSE48085)/Homer	1e-30	-69.3	0	27681	0.1882	25856.9	0.1767
146	HNF4a(NR),DR1/HepG2-HNF4a-ChIP-Seq(GSE25021)/Homer	1e-29	-67.84	0	13615	0.0926	12325.5	0.0842
147	RAR:RXR(NR),DR5/ES-RAR-ChIP-Seq(GSE56893)/Homer	1e-28	-65.87	0	650	0.0044	403.8	0.0028
148	Mef2d(MADS)/Retina-Mef2d-ChIP-Seq(GSE61391)/Homer	1e-28	-65.05	0	11960	0.0813	10775.4	0.0736
149	GFY-Staf(?,Zf)/Promoter/Homer	1e-28	-64.56	0	1055	0.0072	732.6	0.005
150	MafF(bZIP)/HepG2-MafF-ChIP-Seq(GSE31477)/Homer	1e-27	-64.18	0	16707	0.1136	15318.5	0.1047
151	Zfp809(Zf)/ES-Zfp809-ChIP-Seq(GSE70799)/Homer	1e-27	-63.48	0	3086	0.021	2508.3	0.0171
152	Pit1+1bp(Homeobox)/GCrat-Pit1-ChIP-Seq(GSE58009)/Homer	1e-27	-62.21	0	23580	0.1603	21968.2	0.1501
153	ETS:E-box(ETS,bHLH)/HPC7-Scl-ChIP-Seq(GSE22178)/Homer	1e-24	-57.18	0	2761	0.0188	2243	0.0153
154	HRE(HSF)/HepG2-HSF1-ChIP-Seq(GSE31477)/Homer	1e-23	-54.94	0	3922	0.0267	3309.7	0.0226
155	Tbx20(T-box)/Heart-Tbx20-ChIP-Seq(GSE29636)/Homer	1e-23	-54.57	0	6661	0.0453	5854.6	0.04
156	HIF2a(bHLH)/785_O-HIF2a-ChIP-Seq(GSE34871)/Homer	1e-22	-50.73	0	8343	0.0567	7468.7	0.051
157	OCT:OCT(POU,Homeobox,IR1)/NPC-Brn2-ChIP-Seq(GSE35496)/Homer	1e-18	-42.31	0	1153	0.0078	874.3	0.006
158	E2F6(E2F)/Hela-E2F6-ChIP-Seq(GSE31477)/Homer	1e-17	-40.41	0	6903	0.0469	6193.8	0.0423
159	ZNF382(Zf)/HEK293-ZNF382.GFP-ChIP-Seq(GSE58341)/Homer	1e-17	-39.86	0	1167	0.0079	894.1	0.0061
160	PRDM1(Zf)/Hela-PRDM1-ChIP-Seq(GSE31477)/Homer	1e-15	-35.16	0	24817	0.1687	23560.7	0.161
161	PAX5(Paired,Homeobox),condensed/GM12878-PAX5-ChIP-Seq(GSE32465)/Homer	1e-14	-34.39	0	2478	0.0168	2096.7	0.0143
162	HIF-1a(bHLH)/MCF7-HIF1a-ChIP-Seq(GSE28352)/Homer	1e-13	-30.7	0	5899	0.0401	5329	0.0364
163	E2F(E2F)/Hela-CellCycle-Expression/Homer	1e-13	-30.41	0	525	0.0036	371.2	0.0025
164	GRHL2(CP2)/HBE-GRHL2-ChIP-Seq(GSE46194)/Homer	1e-13	-30.37	0	14847	0.1009	13935.7	0.0952
165	T1ISRE(IRF)/ThioMac-Ifnb-Expression/Homer	1e-12	-28.03	0	630	0.0043	466.8	0.0032
166	Oct4(POU,Homeobox)/mES-Oct4-ChIP-Seq(GSE11431)/Homer	1e-11	-26.15	0	27982	0.1902	26828.3	0.1833
167	IRF4(IRF)/GM12878-IRF4-ChIP-Seq(GSE32465)/Homer	1e-10	-24.16	0	19348	0.1315	18418.9	0.1259
168	RARg(NR)/ES-RARg-ChIP-Seq(GSE30538)/Homer	1e-10	-23.77	0	918	0.0062	732.5	0.005
169	CHR(?)/Hela-CellCycle-Expression/Homer	1e-09	-22.85	0	34549	0.2349	33357.8	0.2279
170	ZFX(Zf)/mES-Zfx-ChIP-Seq(GSE11431)/Homer	1e-09	-22.67	0	24668	0.1677	23653.2	0.1616
171	Oct4:Sox17(POU,Homeobox,HMG)/F9-Sox17-ChIP-Seq(GSE44553)/Homer	1e-09	-21.43	0	7766	0.0528	7216.3	0.0493
172	Sox9(HMG)/Limb-SOX9-ChIP-Seq(GSE73225)/Homer	1e-09	-21.29	0	30512	0.2074	29423.6	0.201
173	HOXB13(Homeobox)/ProstateTumor-HOXB13-ChIP-Seq(GSE56288)/Homer	1e-08	-20.23	0	55318	0.3761	53948	0.3686
174	HOXA2(Homeobox)/mES-Hoxa2-ChIP-Seq(Donaldson_et_al.)/Homer	1e-08	-18.98	0	4434	0.0301	4049.9	0.0277
175	GRE(NR),IR3/RAW264.7-GRE-ChIP-Seq(Unpublished)/Homer	1e-08	-18.8	0	7162	0.0487	6669.6	0.0456
176	ZNF317(Zf)/HEK293-ZNF317.GFP-ChIP-Seq(GSE58341)/Homer	1e-07	-17.86	0	2940	0.02	2640.4	0.018
177	Cdx2(Homeobox)/mES-Cdx2-ChIP-Seq(GSE14586)/Homer	1e-07	-17.42	0	43823	0.2979	42657.6	0.2915
178	KLF10(Zf)/HEK293-KLF10.GFP-ChIP-Seq(GSE58341)/Homer	1e-06	-14.92	0	12110	0.0823	11534.6	0.0788
179	HIF-1b(HLH)/T47D-HIF1b-ChIP-Seq(GSE59937)/Homer	1e-06	-13.91	0	26186	0.178	25362.3	0.1733
180	ZNF189(Zf)/HEK293-ZNF189.GFP-ChIP-Seq(GSE58341)/Homer	1e-05	-13.73	0	24359	0.1656	23569.3	0.161
181	Pit1(Homeobox)/GCrat-Pit1-ChIP-Seq(GSE58009)/Homer	1e-05	-13.14	0	56260	0.3825	55122.7	0.3766
182	ARE(NR)/LNCAP-AR-ChIP-Seq(GSE27824)/Homer	1e-05	-12.39	0	6225	0.0423	5857.7	0.04
183	Sox6(HMG)/Myotubes-Sox6-ChIP-Seq(GSE32627)/Homer	1e-05	-12.3	0	66237	0.4503	65061.4	0.4445
184	p53(p53)/Saos-p53-ChIP-Seq(GSE15780)/Homer	1e-05	-12.26	0	2774	0.0189	2536.9	0.0173
185	p53(p53)/Saos-p53-ChIP-Seq/Homer	1e-05	-12.26	0	2774	0.0189	2536.9	0.0173
186	PPARE(NR),DR1/3T3L1-Pparg-ChIP-Seq(GSE13511)/Homer	1e-05	-11.57	0	25376	0.1725	24635.8	0.1683
187	USF1(bHLH)/GM12878-Usf1-ChIP-Seq(GSE32465)/Homer	0.0001	-11.41	0	9912	0.0674	9461.8	0.0647
188	E-box(bHLH)/Promoter/Homer	0.0001	-9.309	0.0002	1110	0.0075	986	0.0067
189	RAR:RXR(NR),DR5/ES-RAR-ChIP-Seq(GSE56893)/Homer	0.001	-8.367	0.0004	3391	0.0231	3177.3	0.0217
190	ERE(NR),IR3/MCF7-ERa-ChIP-Seq(Unpublished)/Homer	0.001	-7.769	0.0007	5838	0.0397	5563.8	0.038
191	ZNF528(Zf)/HEK293-ZNF528.GFP-ChIP-Seq(GSE58341)/Homer	0.001	-7.516	0.0009	246	0.0017	197.1	0.0013
192	CTCF-SatelliteElement(Zf?)/CD4+-CTCF-ChIP-Seq(Barski_et_al.)/Homer	0.001	-7.314	0.0011	357	0.0024	298.4	0.002
193	Hnf1(Homeobox)/Liver-Foxa2-Chip-Seq(GSE25694)/Homer	0.01	-6.469	0.0026	8863	0.0603	8552.7	0.0584
194	CEBP:CEBP(bZIP)/MEF-Chop-ChIP-Seq(GSE35681)/Homer	0.01	-6.449	0.0026	8531	0.058	8227.1	0.0562
195	E2F7(E2F)/Hela-E2F7-ChIP-Seq(GSE32673)/Homer	0.01	-6.095	0.0037	1066	0.0072	971.7	0.0066
196	PAX6(Paired,Homeobox)/Forebrain-Pax6-ChIP-Seq(GSE66961)/Homer	0.01	-5.657	0.0057	3189	0.0217	3025.1	0.0207
197	VDR(NR),DR3/GM10855-VDR+vitD-ChIP-Seq(GSE22484)/Homer	0.01	-5.053	0.0103	4918	0.0334	4724.9	0.0323
198	ZNF519(Zf)/HEK293-ZNF519.GFP-ChIP-Seq(GSE58341)/Homer	0.01	-4.646	0.0155	3000	0.0204	2860.5	0.0195

### Sheet: C134W_specific
Rank	Name	P-value	log P-pvalue	q-value (Benjamini)	# Target Sequences with Motif	% of Targets Sequences with Motif	# Background Sequences with Motif	% of Background Sequences with Motif
1	Fra1(bZIP)/BT549-Fra1-ChIP-Seq(GSE46166)/Homer	1e-6462	-14880	0	22225	0.361	6190.8	0.101
2	Atf3(bZIP)/GBM-ATF3-ChIP-Seq(GSE33912)/Homer	1e-6141	-14140	0	23850	0.3874	7414.5	0.121
3	BATF(bZIP)/Th17-BATF-ChIP-Seq(GSE39756)/Homer	1e-6057	-13950	0	23757	0.3859	7434.5	0.1213
4	Fosl2(bZIP)/3T3L1-Fosl2-ChIP-Seq(GSE56872)/Homer	1e-5421	-12480	0	14462	0.2349	2988.4	0.0488
5	AP-1(bZIP)/ThioMac-PU.1-ChIP-Seq(GSE21512)/Homer	1e-5403	-12440	0	24047	0.3906	8258.5	0.1348
6	Jun-AP1(bZIP)/K562-cJun-ChIP-Seq(GSE31477)/Homer	1e-4953	-11410	0	11651	0.1893	2053.7	0.0335
7	Bach2(bZIP)/OCILy7-Bach2-ChIP-Seq(GSE44420)/Homer	1e-1905	-4388	0	6611	0.1074	1656.1	0.027
8	TEAD4(TEA)/Tropoblast-Tead4-ChIP-Seq(GSE37350)/Homer	1e-930	-2142	0	16380	0.2661	9924.7	0.162
9	TEAD(TEA)/Fibroblast-PU.1-ChIP-Seq(Unpublished)/Homer	1e-868	-1999	0	15834	0.2572	9666.5	0.1578
10	Smad3(MAD)/NPC-Smad3-ChIP-Seq(GSE36673)/Homer	1e-856	-1973	0	35436	0.5756	27536.5	0.4494
11	Bach1(bZIP)/K562-Bach1-ChIP-Seq(GSE31477)/Homer	1e-702	-1618	0	2193	0.0356	486	0.0079
12	ETS1(ETS)/Jurkat-ETS1-ChIP-Seq(GSE17954)/Homer	1e-601	-1386	0	14605	0.2372	9540.7	0.1557
13	ERG(ETS)/VCaP-ERG-ChIP-Seq(GSE14097)/Homer	1e-596	-1373	0	21338	0.3466	15428.5	0.2518
14	NF-E2(bZIP)/K562-NFE2-ChIP-Seq(GSE31477)/Homer	1e-576	-1328	0	1954	0.0317	466.8	0.0076
15	Etv2(ETS)/ES-ER71-ChIP-Seq(GSE59402)/Homer(0.967)	1e-548	-1262	0	13953	0.2266	9194.7	0.1501
16	ETV1(ETS)/GIST48-ETV1-ChIP-Seq(GSE22441)/Homer	1e-518	-1194	0	17269	0.2805	12165.1	0.1985
17	Ets1-distal(ETS)/CD4+-PolII-ChIP-Seq(Barski_et_al.)/Homer	1e-514	-1184	0	5859	0.0952	2941	0.048
18	Fli1(ETS)/CD8-FLI-ChIP-Seq(GSE20898)/Homer	1e-490	-1130	0	14131	0.2295	9573.1	0.1562
19	TEAD2(TEA)/Py2T-Tead2-ChIP-Seq(GSE55709)/Homer	1e-479	-1103	0	10720	0.1741	6775.8	0.1106
20	RUNX1(Runt)/Jurkat-RUNX1-ChIP-Seq(GSE29180)/Homer	1e-476	-1096	0	16970	0.2756	12095.6	0.1974
21	RUNX(Runt)/HPC7-Runx1-ChIP-Seq(GSE22178)/Homer	1e-461	-1063	0	11794	0.1916	7723	0.126
22	GABPA(ETS)/Jurkat-GABPa-ChIP-Seq(GSE17954)/Homer	1e-452	-1042	0	11550	0.1876	7555.2	0.1233
23	NF1(CTF)/LNCAP-NF1-ChIP-Seq(Unpublished)/Homer	1e-447	-1030	0	5686	0.0924	2972.4	0.0485
24	CTCF(Zf)/CD4+-CTCF-ChIP-Seq(Barski_et_al.)/Homer	1e-446	-1028	0	1896	0.0308	544.7	0.0089
25	FoxL2(Forkhead)/Ovary-FoxL2-ChIP-Seq(GSE60858)/Homer	1e-427	-984.1	0	19902	0.3233	14960.4	0.2442
26	Nrf2(bZIP)/Lymphoblast-Nrf2-ChIP-Seq(GSE37589)/Homer	1e-414	-953.6	0	1548	0.0251	401.9	0.0066
27	FOXP1(Forkhead)/H9-FOXP1-ChIP-Seq(GSE31006)/Homer	1e-407	-938.1	0	10360	0.1683	6745.3	0.1101
28	MafK(bZIP)/C2C12-MafK-ChIP-Seq(GSE36030)/Homer	1e-392	-904.1	0	3753	0.061	1737.4	0.0284
29	EWS:FLI1-fusion(ETS)/SK_N_MC-EWS:FLI1-ChIP-Seq(SRA014231)/Homer	1e-348	-802.8	0	8461	0.1374	5415.3	0.0884
30	RUNX-AML(Runt)/CD4+-PolII-ChIP-Seq(Barski_et_al.)/Homer	1e-347	-800.1	0	11843	0.1924	8244.6	0.1346
31	EWS:ERG-fusion(ETS)/CADO_ES1-EWS:ERG-ChIP-Seq(SRA014231)/Homer	1e-346	-797.2	0	13160	0.2138	9385.4	0.1532
32	SPDEF(ETS)/VCaP-SPDEF-ChIP-Seq(SRA014231)/Homer	1e-338	-779.8	0	13474	0.2189	9696.7	0.1583
33	Elk4(ETS)/Hela-Elk4-ChIP-Seq(GSE31477)/Homer	1e-305	-703.2	0	5754	0.0935	3416	0.0558
34	EHF(ETS)/LoVo-EHF-ChIP-Seq(GSE49402)/Homer	1e-303	-699.9	0	18121	0.2943	14047.8	0.2293
35	Elk1(ETS)/Hela-Elk1-ChIP-Seq(GSE31477)/Homer	1e-301	-694.6	0	5674	0.0922	3365.3	0.0549
36	RUNX2(Runt)/PCa-RUNX2-ChIP-Seq(GSE33889)/Homer	1e-301	-693.9	0	13427	0.2181	9849.5	0.1608
37	Smad2(MAD)/ES-SMAD2-ChIP-Seq(GSE29422)/Homer	1e-280	-645.8	0	16912	0.2747	13092.3	0.2137
38	FOXA1(Forkhead)/MCF7-FOXA1-ChIP-Seq(GSE26831)/Homer	1e-273	-629.8	0	21665	0.3519	17533.5	0.2862
39	BORIS(Zf)/K562-CTCFL-ChIP-Seq(GSE32465)/Homer	1e-271	-624.4	0	1761	0.0286	667.8	0.0109
40	Foxa2(Forkhead)/Liver-Foxa2-ChIP-Seq(GSE25694)/Homer	1e-266	-614.2	0	15814	0.2569	12182.6	0.1988
41	Gata2(Zf)/K562-GATA2-ChIP-Seq(GSE18829)/Homer	1e-266	-613.1	0	12472	0.2026	9201.3	0.1502
42	Tlx?(NR)/NPC-H3K4me1-ChIP-Seq(GSE16256)/Homer	1e-258	-595.4	0	5108	0.083	3066.5	0.05
43	Fox:Ebox(Forkhead,bHLH)/Panc1-Foxa2-ChIP-Seq(GSE47459)/Homer	1e-255	-588.3	0	16050	0.2607	12468.5	0.2035
44	FOXA1(Forkhead)/LNCAP-FOXA1-ChIP-Seq(GSE27824)/Homer	1e-251	-578.7	0	24572	0.3991	20451.1	0.3338
45	Foxo1(Forkhead)/RAW-Foxo1-ChIP-Seq(Fan_et_al.)/Homer	1e-246	-567.5	0	27686	0.4497	23487.7	0.3833
46	Gata1(Zf)/K562-GATA1-ChIP-Seq(GSE18829)/Homer	1e-245	-564.6	0	11009	0.1788	8036.1	0.1312
47	Smad4(MAD)/ESC-SMAD4-ChIP-Seq(GSE29422)/Homer	1e-241	-555.9	0	16706	0.2714	13160.2	0.2148
48	Tcf21(bHLH)/ArterySmoothMuscle-Tcf21-ChIP-Seq(GSE61369)/Homer	1e-238	-548.9	0	10593	0.1721	7711.5	0.1259
49	Ap4(bHLH)/AML-Tfap4-ChIP-Seq(GSE45738)/Homer	1e-233	-538	0	13080	0.2125	9931	0.1621
50	NF1-halfsite(CTF)/LNCaP-NF1-ChIP-Seq(Unpublished)/Homer	1e-225	-519.2	0	19794	0.3215	16134.3	0.2633
51	Gata4(Zf)/Heart-Gata4-ChIP-Seq(GSE35151)/Homer	1e-211	-486.2	0	18061	0.2934	14628.1	0.2387
52	MafA(bZIP)/Islet-MafA-ChIP-Seq(GSE30298)/Homer	1e-204	-470.6	0	9478	0.154	6930.3	0.1131
53	MyoD(bHLH)/Myotube-MyoD-ChIP-Seq(GSE21614)/Homer	1e-196	-452.4	0	7416	0.1205	5203	0.0849
54	Atoh1(bHLH)/Cerebellum-Atoh1-ChIP-Seq(GSE22111)/Homer	1e-194	-447.9	0	12021	0.1953	9234.4	0.1507
55	ELF5(ETS)/T47D-ELF5-ChIP-Seq(GSE30407)/Homer	1e-188	-434.8	0	10498	0.1705	7916.6	0.1292
56	Bcl6(Zf)/Liver-Bcl6-ChIP-Seq(GSE31578)/Homer	1e-181	-417.1	0	18560	0.3015	15333.1	0.2503
57	GATA3(Zf)/iTreg-Gata3-ChIP-Seq(GSE20898)/Homer	1e-180	-414.9	0	25903	0.4207	22340.9	0.3646
58	ELF1(ETS)/Jurkat-ELF1-ChIP-Seq(SRA014231)/Homer	1e-172	-398.1	0	4930	0.0801	3243	0.0529
59	Tcf12(bHLH)/GM12878-Tcf12-ChIP-Seq(GSE32465)/Homer	1e-148	-341.5	0	9017	0.1465	6867.3	0.1121
60	FOXM1(Forkhead)/MCF7-FOXM1-ChIP-Seq(GSE72977)/Homer	1e-147	-340	0	20551	0.3338	17517	0.2859
61	PU.1(ETS)/ThioMac-PU.1-ChIP-Seq(GSE21512)/Homer	1e-140	-322.6	0	6891	0.1119	5058.6	0.0826
62	ETS(ETS)/Promoter/Homer	1e-125	-288.9	0	3428	0.0557	2225.5	0.0363
63	Myf5(bHLH)/GM-Myf5-ChIP-Seq(GSE24852)/Homer	1e-113	-261.2	0	7143	0.116	5447.6	0.0889
64	JunD(bZIP)/K562-JunD-ChIP-Seq/Homer	1e-113	-260.9	0	1344	0.0218	675.4	0.011
65	Stat3(Stat)/mES-Stat3-ChIP-Seq(GSE11431)/Homer	1e-110	-253.4	0	6145	0.0998	4595.7	0.075
66	MyoG(bHLH)/C2C12-MyoG-ChIP-Seq(GSE36024)/Homer	1e-108	-249.3	0	9984	0.1622	8032.3	0.1311
67	Nr5a2(NR)/Pancreas-LRH1-ChIP-Seq(GSE34295)/Homer	1e-108	-249.3	0	8069	0.1311	6306.1	0.1029
68	SCL(bHLH)/HPC7-Scl-ChIP-Seq(GSE13511)/Homer	1e-107	-247.2	0	40055	0.6506	37223.7	0.6075
69	AP-2gamma(AP2)/MCF7-TFAP2C-ChIP-Seq(GSE21234)/Homer	1e-107	-246.6	0	7605	0.1235	5901.5	0.0963
70	Atf2(bZIP)/3T3L1-Atf2-ChIP-Seq(GSE56872)/Homer	1e-101	-233.1	0	4752	0.0772	3446.9	0.0563
71	MYB(HTH)/ERMYB-Myb-ChIPSeq(GSE22095)/Homer	1e-100	-231	0	21292	0.3459	18738.1	0.3058
72	NeuroD1(bHLH)/Islet-NeuroD1-ChIP-Seq(GSE30298)/Homer	1e-98	-226.1	0	8818	0.1432	7059.2	0.1152
73	Nr5a2(NR)/mES-Nr5a2-ChIP-Seq(GSE19019)/Homer	1e-96	-222.8	0	5767	0.0937	4352.9	0.071
74	Stat3+il21(Stat)/CD4-Stat3-ChIP-Seq(GSE19198)/Homer	1e-91	-210.8	0	8921	0.1449	7209.3	0.1177
75	BMYB(HTH)/Hela-BMYB-ChIP-Seq(GSE27030)/Homer	1e-90	-208.2	0	19446	0.3159	17086.3	0.2789
76	AP-2alpha(AP2)/Hela-AP2alpha-ChIP-Seq(GSE31477)/Homer	1e-87	-202	0	5757	0.0935	4406	0.0719
77	ETS:RUNX(ETS,Runt)/Jurkat-RUNX1-ChIP-Seq(GSE17954)/Homer	1e-86	-199.4	0	1194	0.0194	634.8	0.0104
78	Egr1(Zf)/K562-Egr1-ChIP-Seq(GSE32465)/Homer	1e-79	-182.7	0	4389	0.0713	3267.3	0.0533
79	AMYB(HTH)/Testes-AMYB-ChIP-Seq(GSE44588)/Homer	1e-71	-164	0	18775	0.305	16694	0.2725
80	c-Jun-CRE(bZIP)/K562-cJun-ChIP-Seq(GSE31477)/Homer	1e-69	-158.9	0	4785	0.0777	3684.5	0.0601
81	Esrrb(NR)/mES-Esrrb-ChIP-Seq(GSE11431)/Homer	1e-68	-158	0	7925	0.1287	6512	0.1063
82	NF1:FOXA1(CTF,Forkhead)/LNCAP-FOXA1-ChIP-Seq(GSE27824)/Homer	1e-68	-157.5	0	1314	0.0213	776.7	0.0127
83	EBF1(EBF)/Near-E2A-ChIP-Seq(GSE21512)/Homer	1e-67	-154.5	0	7842	0.1274	6451	0.1053
84	Maz(Zf)/HepG2-Maz-ChIP-Seq(GSE31477)/Homer	1e-65	-150	0	7231	0.1175	5911.9	0.0965
85	NFkB-p65-Rel(RHD)/ThioMac-LPS-Expression(GSE23622)/Homer	1e-65	-149.8	0	935	0.0152	504.3	0.0082
86	ZBTB18(Zf)/HEK293-ZBTB18.GFP-ChIP-Seq(GSE58341)/Homer	1e-64	-147.8	0	5812	0.0944	4637	0.0757
87	STAT4(Stat)/CD4-Stat4-ChIP-Seq(GSE22104)/Homer	1e-62	-144.6	0	14173	0.2302	12412.2	0.2026
88	Olig2(bHLH)/Neuron-Olig2-ChIP-Seq(GSE30882)/Homer	1e-61	-141.1	0	23106	0.3753	21038.9	0.3434
89	STAT6(Stat)/CD4-Stat6-ChIP-Seq(GSE22104)/Homer	1e-56	-129.5	0	8691	0.1412	7346.4	0.1199
90	STAT6(Stat)/Macrophage-Stat6-ChIP-Seq(GSE38377)/Homer	1e-55	-128.6	0	8433	0.137	7112	0.1161
91	EBF(EBF)/proBcell-EBF-ChIP-Seq(GSE21978)/Homer	1e-55	-127.6	0	1865	0.0303	1265.4	0.0207
92	Atf7(bZIP)/3T3L1-Atf7-ChIP-Seq(GSE56872)/Homer	1e-52	-121.4	0	7060	0.1147	5879.4	0.096
93	RFX(HTH)/K562-RFX3-ChIP-Seq(SRA012198)/Homer	1e-51	-117.8	0	759	0.0123	414.9	0.0068
94	Tcfcp2l1(CP2)/mES-Tcfcp2l1-ChIP-Seq(GSE11431)/Homer	1e-50	-116.8	0	1440	0.0234	941.8	0.0154
95	PAX3:FKHR-fusion(Paired,Homeobox)/Rh4-PAX3:FKHR-ChIP-Seq(GSE19063)/Homer	1e-49	-112.9	0	3723	0.0605	2898.8	0.0473
96	Rfx1(HTH)/NPC-H3K4me1-ChIP-Seq(GSE16256)/Homer	1e-48	-112.1	0	2197	0.0357	1577.3	0.0257
97	IRF1(IRF)/PBMC-IRF1-ChIP-Seq(GSE43036)/Homer	1e-48	-111.6	0	2834	0.046	2124	0.0347
98	Unknown-ESC-element(?)/mES-Nanog-ChIP-Seq(GSE11724)/Homer	1e-47	-109.4	0	4899	0.0796	3962.8	0.0647
99	Pdx1(Homeobox)/Islet-Pdx1-ChIP-Seq(SRA008281)/Homer	1e-44	-103.4	0	16788	0.2727	15185.5	0.2478
100	NFkB-p65(RHD)/GM12787-p65-ChIP-Seq(GSE19485)/Homer	1e-43	-99.9	0	5595	0.0909	4635.1	0.0756
101	X-box(HTH)/NPC-H3K4me1-ChIP-Seq(GSE16256)/Homer	1e-43	-99.35	0	1387	0.0225	932.9	0.0152
102	Rfx2(HTH)/LoVo-RFX2-ChIP-Seq(GSE49402)/Homer	1e-41	-94.92	0	876	0.0142	533.8	0.0087
103	IRF2(IRF)/Erythroblas-IRF2-ChIP-Seq(GSE36985)/Homer	1e-40	-92.85	0	2037	0.0331	1491.6	0.0243
104	Egr2(Zf)/Thymocytes-Egr2-ChIP-Seq(GSE34254)/Homer	1e-39	-90.95	0	877	0.0142	541	0.0088
105	Zic(Zf)/Cerebellum-ZIC1.2-ChIP-Seq(GSE60731)/Homer	1e-38	-88.75	0	7311	0.1188	6276.9	0.1024
106	Sox9(HMG)/Limb-SOX9-ChIP-Seq(GSE73225)/Homer	1e-37	-86.2	0	11308	0.1837	10059.2	0.1642
107	CArG(MADS)/PUER-Srf-ChIP-Seq(Sullivan_et_al.)/Homer	1e-37	-85.68	0	4627	0.0752	3817	0.0623
108	Rbpj1(?)/Panc1-Rbpj1-ChIP-Seq(GSE47459)/Homer	1e-36	-85.02	0	16891	0.2744	15429	0.2518
109	Hoxb4(Homeobox)/ES-Hoxb4-ChIP-Seq(GSE34014)/Homer	1e-36	-83.83	0	3189	0.0518	2527.4	0.0413
110	Ascl1(bHLH)/NeuralTubes-Ascl1-ChIP-Seq(GSE55840)/Homer	1e-35	-81.56	0	13973	0.227	12642.6	0.2063
111	STAT5(Stat)/mCD4+-Stat5-ChIP-Seq(GSE12346)/Homer	1e-33	-77.82	0	5165	0.0839	4346.9	0.0709
112	CEBP:AP1(bZIP)/ThioMac-CEBPb-ChIP-Seq(GSE21512)/Homer	1e-33	-76.51	0	12271	0.1993	11050	0.1803
113	RBPJ:Ebox(?,bHLH)/Panc1-Rbpj1-ChIP-Seq(GSE47459)/Homer	1e-32	-74.63	0	3231	0.0525	2600	0.0424
114	STAT1(Stat)/HelaS3-STAT1-ChIP-Seq(GSE12782)/Homer	1e-31	-71.97	0	4709	0.0765	3956.2	0.0646
115	NRF(NRF)/Promoter/Homer	1e-30	-71.17	0	664	0.0108	406	0.0066
116	RXR(NR),DR1/3T3L1-RXR-ChIP-Seq(GSE13511)/Homer	1e-28	-65.58	0	10628	0.1726	9563.5	0.1561
117	IRF:BATF(IRF:bZIP)/pDC-Irf8-ChIP-Seq(GSE66899)/Homer	1e-28	-65.22	0	2346	0.0381	1846.4	0.0301
118	NFAT:AP1(RHD,bZIP)/Jurkat-NFATC1-ChIP-Seq(Jolma_et_al.)/Homer	1e-27	-64.23	0	3110	0.0505	2534	0.0414
119	p63(p53)/Keratinocyte-p63-ChIP-Seq(GSE17611)/Homer	1e-26	-61.52	0	3812	0.0619	3185.4	0.052
120	Sox10(HMG)/SciaticNerve-Sox3-ChIP-Seq(GSE35132)/Homer	1e-25	-57.73	0	22464	0.3649	21126.7	0.3448
121	Atf4(bZIP)/MEF-Atf4-ChIP-Seq(GSE35681)/Homer	1e-24	-57.02	0	5018	0.0815	4323.4	0.0706
122	IRF4(IRF)/GM12878-IRF4-ChIP-Seq(GSE32465)/Homer	1e-24	-55.99	0	6706	0.1089	5911.3	0.0965
123	NRF1(NRF)/MCF7-NRF1-ChIP-Seq(Unpublished)/Homer	1e-21	-50.57	0	281	0.0046	147.1	0.0024
124	Atf1(bZIP)/K562-ATF1-ChIP-Seq(GSE31477)/Homer	1e-21	-49.49	0	9530	0.1548	8646	0.1411
125	HNF4a(NR),DR1/HepG2-HNF4a-ChIP-Seq(GSE25021)/Homer	1e-21	-49.4	0	4984	0.081	4338.4	0.0708
126	E2F4(E2F)/K562-E2F4-ChIP-Seq(GSE31477)/Homer	1e-21	-49.35	0	1888	0.0307	1498.3	0.0245
127	Chop(bZIP)/MEF-Chop-ChIP-Seq(GSE35681)/Homer	1e-21	-48.48	0	3909	0.0635	3343.8	0.0546
128	Rfx5(HTH)/GM12878-Rfx5-ChIP-Seq(GSE31477)/Homer	1e-20	-47.17	0	3595	0.0584	3060.5	0.0499
129	bZIP:IRF(bZIP,IRF)/Th17-BatF-ChIP-Seq(GSE39756)/Homer	1e-19	-44.52	0	8098	0.1315	7320.9	0.1195
130	CRE(bZIP)/Promoter/Homer	1e-18	-42.73	0	1546	0.0251	1219.4	0.0199
131	T1ISRE(IRF)/ThioMac-Ifnb-Expression/Homer	1e-18	-41.75	0	249	0.004	134.5	0.0022
132	Sox3(HMG)/NPC-Sox3-ChIP-Seq(GSE33059)/Homer	1e-17	-40.94	0	24607	0.3997	23442.9	0.3826
133	Sox4(HMG)/proB-Sox4-ChIP-Seq(GSE50066)/Homer	1e-17	-40.24	0	11887	0.1931	11005.3	0.1796
134	ZNF467(Zf)/HEK293-ZNF467.GFP-ChIP-Seq(GSE58341)/Homer	1e-17	-40	0	5819	0.0945	5190.8	0.0847
135	HOXA9(Homeobox)/HSC-Hoxa9-ChIP-Seq(GSE33509)/Homer	1e-17	-39.74	0	11621	0.1888	10753.4	0.1755
136	Sox6(HMG)/Myotubes-Sox6-ChIP-Seq(GSE32627)/Homer	1e-17	-39.28	0	23828	0.387	22696.5	0.3704
137	Zfp809(Zf)/ES-Zfp809-ChIP-Seq(GSE70799)/Homer	1e-15	-36.19	0	1215	0.0197	950.1	0.0155
138	GATA:SCL(Zf,bHLH)/Ter119-SCL-ChIP-Seq(GSE18720)/Homer	1e-15	-34.81	0	1440	0.0234	1155.9	0.0189
139	ETS:E-box(ETS,bHLH)/HPC7-Scl-ChIP-Seq(GSE22178)/Homer	1e-14	-32.74	0	999	0.0162	772.3	0.0126
140	Six1(Homeobox)/Myoblast-Six1-ChIP-Chip(GSE20150)/Homer	1e-14	-32.41	0	3507	0.057	3068.2	0.0501
141	CEBP(bZIP)/ThioMac-CEBPb-ChIP-Seq(GSE21512)/Homer	1e-13	-31.59	0	12418	0.2017	11620.6	0.1897
142	MafF(bZIP)/HepG2-MafF-ChIP-Seq(GSE31477)/Homer	1e-13	-30.63	0	5467	0.0888	4933	0.0805
143	SpiB(ETS)/OCILY3-SPIB-ChIP-Seq(GSE56857)/Homer	1e-12	-29.93	0	3193	0.0519	2791.1	0.0456
144	RAR:RXR(NR),DR5/ES-RAR-ChIP-Seq(GSE56893)/Homer	1e-12	-29.72	0	261	0.0042	159.1	0.0026
145	HRE(HSF)/Striatum-HSF1-ChIP-Seq(GSE38000)/Homer	1e-11	-27.06	0	2710	0.044	2359.7	0.0385
146	p53(p53)/Saos-p53-ChIP-Seq(GSE15780)/Homer	1e-11	-26.9	0	1108	0.018	890.3	0.0145
147	p53(p53)/Saos-p53-ChIP-Seq/Homer	1e-11	-26.9	0	1108	0.018	890.3	0.0145
148	MITF(bHLH)/MastCells-MITF-ChIP-Seq(GSE48085)/Homer	1e-11	-26.85	0	10000	0.1624	9332.5	0.1523
149	ISRE(IRF)/ThioMac-LPS-Expression(GSE23622)/Homer	1e-11	-26.67	0	1194	0.0194	968.5	0.0158
150	Brn2(POU,Homeobox)/NPC-Brn2-ChIP-Seq(GSE35496)/Homer	1e-10	-25.13	0	2047	0.0332	1755.1	0.0286
151	PU.1:IRF8(ETS:IRF)/pDC-Irf8-ChIP-Seq(GSE66899)/Homer	1e-10	-24.03	0	2814	0.0457	2477.8	0.0404
152	TR4(NR),DR1/Hela-TR4-ChIP-Seq(GSE24685)/Homer	1e-10	-23.89	0	949	0.0154	760	0.0124
153	PRDM9(Zf)/Testis-DMC1-ChIP-Seq(GSE35498)/Homer	1e-10	-23.13	0	4083	0.0663	3683.8	0.0601
154	E2F1(E2F)/Hela-E2F1-ChIP-Seq(GSE22478)/Homer	1e-09	-22.89	0	949	0.0154	764.2	0.0125
155	Nur77(NR)/K562-NR4A1-ChIP-Seq(GSE31363)/Homer	1e-09	-22.65	0	2588	0.042	2275.4	0.0371
156	E2F6(E2F)/Hela-E2F6-ChIP-Seq(GSE31477)/Homer	1e-09	-22.24	0	2538	0.0412	2231.1	0.0364
157	Tbx20(T-box)/Heart-Tbx20-ChIP-Seq(GSE29636)/Homer	1e-09	-21.51	0	2229	0.0362	1947.4	0.0318
158	GFY-Staf(?,Zf)/Promoter/Homer	1e-09	-20.73	0	345	0.0056	244.5	0.004
159	HIF2a(bHLH)/785_O-HIF2a-ChIP-Seq(GSE34871)/Homer	1e-08	-20.1	0	2807	0.0456	2500.9	0.0408
160	Sox2(HMG)/mES-Sox2-ChIP-Seq(GSE11431)/Homer	1e-08	-19.36	0	12370	0.2009	11746.4	0.1917
161	USF1(bHLH)/GM12878-Usf1-ChIP-Seq(GSE32465)/Homer	1e-08	-19.18	0	3649	0.0593	3306.9	0.054
162	HRE(HSF)/HepG2-HSF1-ChIP-Seq(GSE31477)/Homer	1e-07	-17.8	0	1295	0.021	1103.3	0.018
163	ZNF669(Zf)/HEK293-ZNF669.GFP-ChIP-Seq(GSE58341)/Homer	1e-07	-16.51	0	537	0.0087	422.4	0.0069
164	OCT:OCT(POU,Homeobox,IR1)/NPC-Brn2-ChIP-Seq(GSE35496)/Homer	1e-06	-14.51	0	320	0.0052	239.5	0.0039
165	Arnt:Ahr(bHLH)/MCF7-Arnt-ChIP-Seq(Lo_et_al.)/Homer	1e-05	-13.6	0	4949	0.0804	4615.3	0.0753
166	Oct4:Sox17(POU,Homeobox,HMG)/F9-Sox17-ChIP-Seq(GSE44553)/Homer	1e-05	-13.49	0	2582	0.0419	2344.6	0.0383
167	Znf263(Zf)/K562-Znf263-ChIP-Seq(GSE31477)/Homer	1e-05	-13.12	0	14315	0.2325	13769.8	0.2247
168	ZNF519(Zf)/HEK293-ZNF519.GFP-ChIP-Seq(GSE58341)/Homer	1e-05	-13.09	0	1178	0.0191	1024	0.0167
169	PRDM1(Zf)/Hela-PRDM1-ChIP-Seq(GSE31477)/Homer	1e-05	-12.49	0	8473	0.1376	8056.3	0.1315
170	Foxh1(Forkhead)/hESC-FOXH1-ChIP-Seq(GSE29422)/Homer	0.0001	-10.93	0	9428	0.1531	9019.3	0.1472
171	ZNF264(Zf)/HEK293-ZNF264.GFP-ChIP-Seq(GSE58341)/Homer	0.0001	-10.88	0	5772	0.0938	5452.6	0.089
172	ZBTB33(Zf)/GM12878-ZBTB33-ChIP-Seq(GSE32465)/Homer	0.0001	-10.62	0	132	0.0021	90.6	0.0015
173	E2F(E2F)/Hela-CellCycle-Expression/Homer	0.0001	-9.686	0.0001	183	0.003	135	0.0022
174	Sox15(HMG)/CPA-Sox15-ChIP-Seq(GSE62909)/Homer	0.0001	-9.617	0.0001	15983	0.2596	15495.9	0.2529
175	Mef2d(MADS)/Retina-Mef2d-ChIP-Seq(GSE61391)/Homer	0.001	-9.138	0.0002	3632	0.059	3403.8	0.0556
176	GFY(?)/Promoter/Homer	0.001	-9.091	0.0002	635	0.0103	544.6	0.0089
177	PPARE(NR),DR1/3T3L1-Pparg-ChIP-Seq(GSE13511)/Homer	0.001	-8.837	0.0003	9291	0.1509	8929.9	0.1457
178	Hoxc9(Homeobox)/Ainv15-Hoxc9-ChIP-Seq(GSE21812)/Homer	0.001	-8.623	0.0003	9020	0.1465	8668.2	0.1415
179	PU.1-IRF(ETS:IRF)/Bcell-PU.1-ChIP-Seq(GSE21512)/Homer	0.001	-7.511	0.001	17309	0.2812	16865.8	0.2753
180	VDR(NR),DR3/GM10855-VDR+vitD-ChIP-Seq(GSE22484)/Homer	0.001	-7.21	0.0013	1874	0.0304	1733.1	0.0283
181	ARE(NR)/LNCAP-AR-ChIP-Seq(GSE27824)/Homer	0.01	-6.741	0.0021	2275	0.037	2125.4	0.0347
182	HIF-1a(bHLH)/MCF7-HIF1a-ChIP-Seq(GSE28352)/Homer	0.01	-6.617	0.0023	1931	0.0314	1795.2	0.0293
183	E-box(bHLH)/Promoter/Homer	0.01	-6.375	0.003	406	0.0066	348.6	0.0057
184	PGR(NR)/EndoStromal-PGR-ChIP-Seq(GSE69539)/Homer	0.01	-5.698	0.0058	3198	0.0519	3036.3	0.0496
185	Tcf3(HMG)/mES-Tcf3-ChIP-Seq(GSE11724)/Homer	0.01	-5.555	0.0067	3450	0.056	3285	0.0536
186	NFkB-p50,p52(RHD)/Monocyte-p50-ChIP-Chip(Schreiber_et_al.)/Homer	0.01	-5.506	0.007	687	0.0112	617.4	0.0101
187	c-Myc(bHLH)/LNCAP-cMyc-ChIP-Seq(Unpublished)/Homer	0.01	-5.244	0.009	2503	0.0407	2368.5	0.0387
188	ZNF675(Zf)/HEK293-ZNF675.GFP-ChIP-Seq(GSE58341)/Homer	0.01	-5.242	0.009	1853	0.0301	1738.4	0.0284
189	RARg(NR)/ES-RARg-ChIP-Seq(GSE30538)/Homer	0.01	-5.086	0.0104	317	0.0051	273.5	0.0045
190	PR(NR)/T47D-PR-ChIP-Seq(GSE31130)/Homer	0.01	-4.686	0.0155	24513	0.3982	24111.7	0.3935
